# Confidence Without Verification: Screening pLDDT Unreliability in AlphaFold2 Fold-Switching Predictions

**DOI:** 10.64898/2026.02.19.706878

**Authors:** R. Thacker

## Abstract

AlphaFold2 (AF2) has transformed structural biology, yet its confidence metrics, particularly the predicted Local Distance Difference Test (pLDDT) and predicted Template Modelling score (pTM), systematically fail for fold-switching proteins, which adopt two or more distinct conformations from a single amino acid sequence. Multiple groups have called for alternative quality measures to address this limitation. Here, we present a confidence-integrity screening method derived from the SDI framework [Thacker, 2025a], originally developed to detect reasoning failures across artificial intelligence architectures. We apply this screen to 27,098 predictions across 18 experimentally validated fold-switching proteins from the Porter fold-switching benchmark [Sala et al., 2023, Lee et al., 2025], identifying a 33.6% high-confidence FalseVerify rate, defined as predictions where AF2 is simultaneously confident about its output and structurally committed to the dominant fold while failing to capture the known alternative conformation. FalseVerify severity is predictable: complete secondary structure refolding produces 80–97% FalseVerify rates, while local backbone rearrangements produce 0-2%. Per-residue analysis localizes confidence failures to specific fold-switching regions, with cross-cluster pLDDT variance serving as a structural fingerprint distinguishing reliable from unreliable predictions even when mean pLDDT values are indistinguishable. Applied blindly to 52 unvalidated *E. coli* fold-switching candidates from the CF-random proteome search, the taxonomy produces structured categories, not noise, with a perfect 50/50 directional split confirming zero population-level correlation between pLDDT and conformational accuracy. The blind screen also identifies a sixth category, INVERTED confidence, invisible in benchmark data, in which the alternative conformation is more confident than the dominant. Nine *E. coli* proteins with balanced confidence profiles are prioritized for experimental validation. These results fill a specific methodological gap identified by Schafer & Porter (2025) and provide a quantitative framework for triaging fold-switching predictions before experimental validation.
