## supplement_v6 for "Confidence Without Verification: Screening pLDDT Unreliability in AlphaFold2 Fold-Switching Predictions": afcluster_sdi_results.csv

protein	ref_pdb	n	f1only	f2only	both	neither	pct_f1only	pct_f2det	pct_both	pct_neither	fv_rate_hc	hc_n	hc_f1only	hc_f2any	hc_both	plddt_f1only	plddt_f2only	plddt_both	plddt_neither	corr_plddt_tm2	sdi_pattern
RfaH	2oug_C	1220	193	286	0	741	15.8	23.4	0.0	60.7	37.1	369	137	100	0	63.3	36.9	nan	29.2	-0.075	MODERATE_E>P
KaiB	2qke_E	1240	530	181	0	529	42.7	14.6	0.0	42.7	79.9	353	282	65	0	45.6	34.2	nan	6.0	0.083	MODERATE_E>P
Mad2	2vfx_L	560	2	1	107	450	0.4	19.3	19.1	80.4	0.0	138	0	99	99	27.7	11.2	81.6	18.6	0.805	C>=P>=E_MAINTAINED
Mad2	3gmh_L	630	4	0	76	550	0.6	12.1	12.1	87.3	0.4	228	1	74	74	30.9	nan	85.6	30.8	0.614	C>=P>=E_MAINTAINED
KaiB	5jyt_A	1525	950	226	0	349	62.3	14.8	0.0	22.9	96.4	309	298	11	0	28.8	14.7	nan	2.5	-0.115	SEVERE_E>P
