## supplement_v6 for "Confidence Without Verification: Screening pLDDT Unreliability in AlphaFold2 Fold-Switching Predictions": blindfold_v0_1_flags.csv

row_id	pdb_gs	fsr_tm_gs	fsr_plddt_gs	tm_gs	plddt_gs	ptm_gs	composite_gs	pdb_es	fsr_tm_es	fsr_plddt_es	tm_es	plddt_es	ptm_es	composite_es	ground_states	max_fsr_plddt	argmax_fsr_plddt	tm_at_argmax_plddt	max_fsr_tm	plddt_margin	flag_EgtP_overconfident_wrong_strict	flag_EgtP_overconfident_wrong	flag_EgtP_double_high_conf_but_no_fold	flag_PgtE_underconfident_but_right	gap_fsr_max	gap_fsr_rank_desc	is_gap_top_decile
0	1nqj_B	0.4488	68.8536	0.8951	86.87358585214797	0.756854072800342	58.85338647024378	1nqd_A	0.574	80.2924	0.9533	89.96891314856796	0.8101652480866182	69.48573846561392	1nqj_B	80.2924	es	0.574	0.574	11.4388	False	False	False	False	23.973600000000005	51	False
1	1noc_A	0.5746	79.19727272727272	0.9633	85.42170761146814	0.8692020870653933	71.5237982726855	1qom_B	0.241	50.75318181818181	0.9699	84.49376400770129	0.8593184554288753	70.42157855197763	1noc_A	79.19727272727272	gs	0.5746	0.5746	28.44409090909091	False	False	False	False	26.65318181818181	46	False
2	1qs8_B	0.8528	86.73966666666666	0.9801	89.77563620675637	0.8905742383241264	78.36082664508149	1miq_B	0.4784	75.34566666666666	0.9734	87.84413099913314	0.8750867301997031	74.82645855580293	equilibrium	86.73966666666666	gs	0.8528	0.8528	11.394000000000005	False	False	False	False	27.505666666666663	45	False
3	2jmr_A	0.3226	63.8676	0.8318	79.63788375844493	0.7790440194673732	51.60605071471223	4j3o_F	0.345	59.424	0.8403	80.27259850103442	0.7751471090123064	52.28604795702355	2jmr_A	63.8676	gs	0.3226	0.345	4.4436000000000035	False	False	False	False	31.607600000000005	35	False
4	5hmg_A	0.9225	88.12386363636364	0.9776	88.86971564803697	0.8069450716298738	70.10660832840269	3ztj_E	0.9263	87.63011363636362	0.9735	87.92283598730991	0.7996597154833684	68.44517873483538	5hmg_A	88.12386363636364	gs	0.9225	0.9263	0.4937500000000199	False	False	False	False	-4.126136363636363	83	False
5	1dzl_A	0.6339	68.39441176470588	0.9736	79.5409517547283	0.8133410792905608	62.98600396632222	5keq_F	0.185	42.43235294117648	0.9217	78.4851983396962	0.8116995633125068	58.71819000339274	1dzl_A	68.39441176470588	gs	0.6339	0.6339	25.962058823529397	False	False	False	False	23.93235294117648	52	False
6	2vfx_L	0.8182	91.86263157894736	0.9695	90.95555086233723	0.8735526542949195	77.03110176085238	3gmh_L	0.586	79.41710526315792	0.9286	86.36617695321829	0.8410253470857629	67.4499232706243	equilibrium	91.86263157894736	gs	0.8182	0.8182	12.445526315789436	False	False	False	False	20.817105263157927	55	False
7	2pbk_B	0.5868	71.8632	0.956	85.35524024333209	0.8442381855244261	68.88950640951875	3njq_A	0.7058	83.4308	0.9231	87.37701374762942	0.8634439047559745	69.64341790607817	2pbk_B	83.4308	es	0.7058	0.7058	11.567599999999999	False	False	False	False	13.183200000000006	64	False
8	1kct_A	0.7243	77.52511904761904	0.9365	85.17740645988339	0.8810859189766402	70.28302649288433	3t1p_A	0.9303	88.58238095238096	0.9054	90.56100940253381	0.8609336299082595	70.59133859795814	1kct_A	88.58238095238096	es	0.9303	0.9303	11.057261904761916	False	False	False	False	5.095119047619036	74	False
9	4dxt_A	0.166	50.39849999999999	0.8404	80.5269150103639	0.7712513568360602	52.19429626638023	4dxr_A	0.2702	47.472	0.8842	77.58644534393545	0.7423901543858852	50.9294010958559	4dxt_A	50.39849999999999	gs	0.166	0.2702	2.92649999999999	False	False	False	False	33.79849999999999	29	False
10	2qqj_A	0.4843	68.57150000000001	0.9722	86.65329049991577	0.8242462367360894	69.43807116440384	4qds_A	0.6794	62.282	0.9759	85.8363901974289	0.8254331097045358	69.14466050295161	2qqj_A	68.57150000000001	gs	0.4843	0.6794	6.289500000000018	False	False	False	False	20.14150000000001	56	False
11	4wsg_C	0.2264	94.60394736842107	0.2411	94.64515788668547	0.6104148353757294	13.92902412224021	1svf_C	0.9467	97.30263157894738	0.9755	97.09541195503247	0.6439435947248667	60.99213137477783	4wsg_C	97.30263157894738	es	0.9467	0.9467	2.6986842105263094	False	False	False	False	71.96394736842107	3	True
12	5b3z_A	0.6926	83.59931034482759	0.9326	88.53243700782788	0.8521670859077226	70.35947434855933	5bmy_A	0.3553	73.43034482758621	0.9569	91.33365889083305	0.8779789777462335	76.73288516747783	5b3z_A	83.59931034482759	gs	0.6926	0.6926	10.168965517241375	False	False	False	False	37.90034482758621	26	False
13	5et5_A	0.1884	58.16235294117647	0.9029	79.30223560057296	0.8527711147616175	61.06010757255308	3ifa_A	0.6279	71.41235294117645	0.9379	86.54188719994296	0.8866685996547233	71.96879415368382	5et5_A	71.41235294117645	es	0.6279	0.6279	13.249999999999979	False	False	False	False	39.32235294117648	22	False
14	3uyi_A	0.2394	42.88399999999999	0.9154	78.93037369902143	0.8147740107053276	58.86975585473622	3v0t_A	0.4556	74.8165	0.9728	84.86098446386785	0.864704810057177	71.38377357259694	3uyi_A	74.8165	es	0.4556	0.4556	31.93250000000001	False	False	False	False	29.256500000000003	39	False
15	3zwg_N	0.7643	92.63647058823528	0.9905	93.95609511024945	0.8941094288941112	83.20896375001455	4tsy_D	0.253	54.93764705882353	0.849	82.20411083059811	0.8214206046550749	57.32800370963869	3zwg_N	92.63647058823528	gs	0.7643	0.7643	37.698823529411754	False	False	False	False	29.63764705882353	37	False
16	4aan_A	0.3891	57.65323529411766	0.9554	81.42087103744853	0.8316624590598523	64.69460701636889	4aal_A	0.687	78.00382352941178	0.9823	86.77488053059507	0.8654895415348156	73.77343286442434	4aan_A	78.00382352941178	es	0.687	0.687	20.35058823529412	False	False	False	False	18.74323529411766	59	False
17	4gqc_C	0.6308	88.8821739130435	0.99	92.54338215058749	0.8825097487031819	80.85373255659891	4gqc_B	0.2889	67.5078260869565	0.9237	88.28227125031442	0.8601535451992192	70.14236824845982	4gqc_C	88.8821739130435	gs	0.6308	0.6308	21.374347826087003	False	False	False	False	38.6178260869565	25	False
18	4nc9_C	0.6507	85.44782608695652	0.9414	85.95941679674682	0.821716004247383	66.49506270769541	4n9w_A	0.4677	70.92782608695651	0.9445	89.57352309640055	0.8576953657897561	72.56290849826738	4nc9_C	85.44782608695652	gs	0.6507	0.6507	14.52000000000001	False	False	False	False	24.15782608695651	50	False
19	4pyi_A	0.4372	78.23647058823529	0.9614	90.01989400136087	0.8846306461827811	76.56047081953977	4pyj_A	0.1459	70.54588235294118	0.9198	88.97508051255646	0.8686306902332472	71.08810945412637	4pyi_A	78.23647058823529	gs	0.4372	0.4372	7.690588235294115	False	False	False	False	55.95588235294117	10	False
20	4rwq_B	0.319	54.79999999999999	0.9627	85.28359077230928	0.8333512809683454	68.42023424301908	4rwn_A	0.5339	85.3545	0.9827	87.6434368605362	0.8787870786700918	75.68747522998855	4rwq_B	85.3545	es	0.5339	0.5339	30.55450000000001	False	False	False	False	31.9645	33	False
21	4y0m_J	0.8807	79.87753623188406	0.9336	86.75773081331967	0.8322365328769474	67.40867700701672	4xws_D	0.6855	77.80086956521741	0.8808	86.54028388795663	0.839392885737841	63.98245582915007	4y0m_J	79.87753623188406	gs	0.8807	0.8807	2.076666666666654	False	False	False	False	9.250869565217414	69	False
22	4zrb_C	0.4143	66.62333333333333	0.9458	88.98658732023713	0.8130314050232472	68.42758027284424	4zrb_H	0.3815	69.91388888888889	0.9502	88.98715162436704	0.8138852363502362	68.81854755112205	4zrb_C	69.91388888888889	es	0.3815	0.4143	3.2905555555555566	False	False	False	False	31.763888888888893	34	False
23	5c1v_A	0.9099	89.97064516129032	0.9884	91.51482612331611	0.9148740739939922	82.75333712133707	5c1v_B	0.6798	66.55451612903227	0.9788	88.23509391560604	0.8897024747232407	76.83871820817222	5c1v_A	89.97064516129032	gs	0.9099	0.9099	23.416129032258056	False	False	False	False	-1.0193548387096882	81	False
24	5l35_D	0.3223	50.60785714285714	0.8096	77.75307110106893	0.8035991346511484	50.58567060890213	5l35_G	0.6016	64.23535714285715	0.8554	79.38532476823832	0.8166908100230409	55.45837504259765	equilibrium	64.23535714285715	es	0.6016	0.6016	13.627500000000012	False	False	False	False	18.377857142857145	60	False
25	2h44_A	0.6312	88.39772727272727	0.9842	93.58579003621378	0.9218717641342884	84.91096662031985	1rkp_A	0.2901	57.78318181818181	0.9338	87.35583632638357	0.8916562947119681	72.73497189552387	equilibrium	88.39772727272727	gs	0.6312	0.6312	30.614545454545457	False	False	False	False	28.773181818181808	40	False
26	2grm_B	0.6664	66.44357142857143	0.9107	84.40311442179613	0.6943965449312738	53.37542670442527	2axz_A	0.305	35.49071428571428	0.8719	82.48481187879337	0.6965749280092635	50.09662916840849	equilibrium	66.44357142857143	gs	0.6664	0.6664	30.952857142857148	False	False	False	False	4.990714285714283	75	False
27	2c1v_B	0.649	64.4248717948718	0.9825	87.43241546530554	0.8743301699149629	75.10701469313373	2c1u_C	0.8363	81.45153846153848	0.966	88.51247097256174	0.8717285202250104	74.53544460072983	2c1v_B	81.45153846153848	es	0.8363	0.8363	17.02666666666667	False	False	False	False	-0.4751282051282004	80	False
28	2p3v_D	0.3789	71.58749999999999	0.9727	90.39917316791086	0.9007530167461566	79.20436188952766	2p3v_A	0.4157	70.82750000000001	0.9722	90.72939146835176	0.9024374916442257	79.60140705125441	equilibrium	71.58749999999999	gs	0.3789	0.4157	0.7599999999999767	False	False	False	False	33.69749999999999	30	False
29	4twa_A	0.6361	60.51692307692309	0.9695	82.47486087279083	0.8569460374365223	68.52087180406805	4ydq_B	0.6905	73.4120512820513	0.9686	86.40867643692191	0.8828899051627577	73.89386261289191	4twa_A	73.4120512820513	es	0.6905	0.6905	12.895128205128202	False	False	False	False	4.362051282051297	76	False
30	1h38_D	0.3649	76.021	0.9582	81.3085790044745	0.7730908479648664	60.23141550489112	1qln_A	0.1798	79.462	0.9725	85.29060166530473	0.8426314817649785	69.89216104516106	equilibrium	79.462	es	0.1798	0.3649	3.4410000000000025	False	False	False	False	61.482	6	True
31	1mnm_C	0.1467	44.08736842105263	0.7139	71.19015068897251	0.5455944568855148	27.72855534777393	1mnm_D	0.2516	46.67105263157895	0.7044	71.40141976351957	0.5353882219672799	26.92743632955287	equilibrium	46.67105263157895	es	0.2516	0.2516	2.5836842105263216	False	False	False	False	29.41736842105263	38	False
32	2oug_C	0.8579	79.52404761904761	0.8376	81.88907041762053	0.7695749876464132	52.78536802536189	6c6s_D	0.6758	76.0909523809524	0.8758	84.10963263091926	0.692672633503248	51.02449399785834	2oug_C	79.52404761904761	gs	0.8579	0.8579	3.4330952380952056	False	False	False	False	8.510952380952403	71	False
33	3j7w_B	0.1699	40.68619047619048	0.8313	72.43734573715379	0.7490831497486738	45.10766401013878	3j7v_G	0.626	91.1247619047619	0.8309	79.32879604471938	0.8070320332653059	53.19494883343228	equilibrium	91.1247619047619	es	0.626	0.626	50.438571428571414	False	False	False	False	28.524761904761892	41	False
34	4o0p_A	0.4044	75.49100000000001	0.9559	87.20850611504859	0.8214509034897018	68.47829211941131	4o01_D	0.6332	82.09700000000001	0.9641	86.73151934569819	0.8250335970516907	68.9875419994706	4o0p_A	82.09700000000001	es	0.6332	0.6332	6.6059999999999945	False	False	False	False	35.051000000000016	28	False
35	4qhf_A	0.7761	89.6472	0.9449	89.12021468890559	0.8319786223329975	70.06066258841344	4qhh_A	0.3922	50.56120000000001	0.6686	73.75529577412102	0.6439727155792268	31.75609177501534	4qhf_A	89.6472	gs	0.7761	0.7761	39.08599999999999	False	False	False	False	12.0372	65	False
36	2uy7_D	0.2077	79.84217391304348	0.8793	84.33496015027663	0.8080348736828848	59.92041629521987	5flu_E	0.2879	84.94208333333333	0.8558	86.1384920596972	0.817770268644801	60.28383381066458	2uy7_D	84.94208333333333	es	0.2879	0.2879	5.099909420289848	False	False	False	False	59.072173913043486	7	True
37	5i2s_A	0.7244	78.22259259259259	0.9713	86.3487216277393	0.846553869069347	71.00090754935817	5i2m_A	0.8264	81.96925925925926	0.976	88.2434133771413	0.7242580982872922	62.37714259669396	5i2s_A	81.96925925925926	es	0.8264	0.8264	3.7466666666666697	False	False	False	False	5.782592592592593	73	False
38	5jzh_A	0.8375	85.05499999999999	0.9186	86.54080789648093	0.7704118795105676	61.24496025556732	5jzt_G	0.3275	41.83515625000001	0.7413	70.66499447388303	0.6114355128633522	32.02941369512112	5jzh_A	85.05499999999999	gs	0.8375	0.8375	43.21984374999998	False	False	False	False	9.085156250000011	70	False
39	2k0q_A	0.3326	71.83	0.7684	79.50406678372309	0.5797692393553666	35.41863907042043	2lel_A	0.175	70.61434782608697	0.5534	78.02818278306053	0.5683416782840267	24.54144626841926	2k0q_A	71.83	gs	0.3326	0.3326	1.2156521739130284	False	False	False	False	53.11434782608697	11	False
40	2kkw_A	0.3343	47.41380952380953	0.2882	52.50280603509789	0.2213995331341051	3.350064681736411	2n0a_D	0.163	35.93571428571428	0.1939	38.97243601753619	0.1636879179908922	1.236949548993214	2kkw_A	47.41380952380953	gs	0.3343	0.3343	11.47809523809525	False	False	False	False	19.635714285714283	57	False
41	1iyt_A	0.3329	55.1135	0.3382	56.03905921047371	0.2131745322499037	4.040171099449062	2nao_F	0.1165	52.73249999999999	0.1852	51.69379587694595	0.1452912528697567	1.390973559456375	1iyt_A	55.1135	gs	0.3329	0.3329	2.3810000000000144	False	False	False	False	41.08249999999999	19	False
42	1jfk_A	0.7136	85.95080645161286	0.699	85.1106439836479	0.6409202918570513	38.1298480087167	2nxq_B	0.4624	86.56770491803279	0.4683	85.91308946957123	0.6680339406131977	26.87707620154294	1jfk_A	86.56770491803279	es	0.4624	0.7136	0.6168984664199257	False	True	False	False	40.3277049180328	20	False
43	3t5o_A	0.5246	71.44800000000001	0.7156	75.19692236741254	0.5880575246579376	31.64391503054971	4a5w_B	0.1668	42.8795	0.7022	64.16482670899748	0.5319932014312009	23.96977365961489	3t5o_A	71.44800000000001	gs	0.5246	0.5246	28.568500000000007	False	False	False	False	26.1995	48	False
44	4ow6_B	0.2273	86.06549999999999	0.9422	86.44788094435792	0.8576356095509018	69.85544392236213	4ae0_A	0.6134	91.43800000000002	0.9524	87.64578902717663	0.821858369794731	68.6036818454801	4ow6_B	91.43800000000002	es	0.6134	0.6134	5.372500000000031	False	False	False	False	63.33549999999998	4	True
45	4g0d_Z	0.4924	78.1195652173913	0.4924	78.11888162905106	0.2188800745704329	8.419383451726684	4fu4_C	0.1636	79.23869565217392	0.1636	79.2376224451543	0.2219859117729688	2.877664427548329	equilibrium	79.23869565217392	es	0.1636	0.4924	1.119130434782619	False	False	False	False	62.87869565217392	5	True
46	4rmb_B	0.1663	27.66941176470588	0.8523	77.80405939970674	0.7689133108946292	50.98848690386264	4rmb_A	0.1688	50.1435294117647	0.8301	78.3970359996323	0.7824978923912491	50.92291236627345	equilibrium	50.1435294117647	es	0.1688	0.1688	22.474117647058822	False	False	False	False	33.26352941176471	32	False
47	5f3k_A	0.6842	59.38079999999999	0.9264	78.54275562453596	0.7654591171594789	55.69634302688922	5f5r_B	0.6691	86.42079999999999	0.9649	89.08362071495341	0.872439326773683	74.9920801847987	5f3k_A	86.42079999999999	es	0.6691	0.6842	27.04	False	False	False	False	19.51079999999999	58	False
48	6z4u_A	0.1522	54.23722222222222	0.1888	56.45813835504847	0.2836097711441048	3.023080647000809	7kdt_B	0.413	64.28888888888889	0.4236	65.19991517948208	0.327179220271908	9.036259518968127	6z4u_A	64.28888888888889	es	0.413	0.413	10.05166666666667	False	False	False	False	39.01722222222222	23	False
49	5tpn_A	0.5869	89.63638888888889	0.5869	89.63592075035594	0.5403679702999545	28.42731175174238	1g2c_F	0.8958	90.20027777777779	0.8958	90.19974222902424	0.5544626889244989	44.80110041015158	5tpn_A	90.20027777777779	es	0.8958	0.8958	0.5638888888888971	False	False	False	False	30.94638888888889	36	False
50	1k0n_A	0.9098	77.77476190476189	0.9284	80.05430506978348	0.7786275203992973	57.86947912392417	1rk4_B	0.8196	69.815	0.9517	78.63492134007302	0.7857737473669659	58.80483571111699	1k0n_A	77.77476190476189	gs	0.9098	0.9098	7.959761904761891	False	False	False	False	-12.144999999999996	85	False
51	1rep_C	0.2237	61.18099999999998	0.7858	77.16619876160142	0.6047527134020788	36.67051062040924	2z9o_B	0.5461	86.7295	0.8508	85.25696333791097	0.7945280878204344	57.6323854877536	equilibrium	86.7295	es	0.5461	0.5461	25.54850000000002	False	False	False	False	38.81099999999998	24	False
52	1uxm_K	0.9708	87.75437908496733	0.9708	87.75430962204479	0.8466774462321034	72.13004659946787	2nam_A	0.1266	30.98980392156862	0.1266	30.98977500156582	0.235619783605224	0.9244083965081894	1uxm_K	87.75437908496733	gs	0.9708	0.9708	56.7645751633987	False	False	False	False	18.32980392156862	61	False
53	1xjt_A	0.7881	68.55258064516129	0.9265	81.63526856899325	0.7927661318820471	59.96092689608127	1xju_B	0.514	62.94193548387096	0.9304	81.9008657932447	0.8198293888351794	62.47146307066285	1xjt_A	68.55258064516129	gs	0.7881	0.7881	5.6106451612903285	False	False	False	False	11.541935483870958	66	False
54	1xnt_A	0.3243	73.89130434782608	0.8855	83.90462691277204	0.8275863239610808	61.48763390968431	3lqc_A	0.7171	90.03652173913044	0.9524	87.86438586311847	0.840244819863252	70.31340154652636	1xnt_A	90.03652173913044	es	0.7171	0.7171	16.145217391304357	False	False	False	False	41.46130434782608	18	False
55	2a73_B	0.6814	71.29810810810812	0.9627	81.55998458000565	0.7701417932943074	60.4698371066024	3l5n_B	0.7208	75.56702702702702	0.7579	82.3930875284489	0.5418959640209075	33.83908420076548	2a73_B	75.56702702702702	es	0.7208	0.7208	4.268918918918899	False	False	False	False	3.4870270270270254	78	False
56	2hdm_A	0.6176	88.88470588235293	0.8419	81.2737123334086	0.6228316135319437	42.6168410989339	2n54_B	0.176	62.93470588235294	0.6568	73.45584679819899	0.5620333737187261	27.11574984127091	equilibrium	88.88470588235293	gs	0.6176	0.6176	25.949999999999996	False	False	False	False	45.334705882352935	14	False
57	3hde_A	0.2566	67.47999999999999	0.8185	82.33853360593653	0.7351765027067078	49.54655121025552	3hdf_A	0.3547	76.572	0.937	86.35488124757893	0.7700905502383872	62.31151010072838	3hde_A	76.572	es	0.3547	0.3547	9.092000000000013	False	False	False	False	41.81999999999999	17	False
58	3j97_M	0.7954	97.77849999999998	0.7036	96.54120323792439	0.6389191179889817	43.3994695691793	1xtg_B	0.1486	97.49074999999999	0.3285	96.0901562414316	0.6314748277038399	19.93289213039083	3j97_M	97.77849999999998	gs	0.7954	0.7954	0.2877499999999884	False	False	False	False	82.63074999999999	1	True
59	3jv6_A	0.8459	88.80172413793105	0.9621	88.62203019525762	0.7981986107602476	68.05701189013072	1zk9_A	0.3586	75.74724137931037	0.4908	81.59019793302762	0.7508468571122499	30.06726380264963	3jv6_A	88.80172413793105	gs	0.8459	0.8459	13.05448275862068	False	False	False	False	39.88724137931037	21	False
60	5c3i_F	0.1544	48.7938888888889	0.6031	66.49534518704493	0.4908611916897265	19.68517457977859	3kuy_A	0.4669	49.345	0.6415	67.24591339448266	0.5001948243181468	21.5775311020933	5c3i_F	49.345	es	0.4669	0.4669	0.5511111111110978	False	False	False	False	33.3538888888889	31	False
61	3m1b_F	0.9107	89.41610169491527	0.9261	88.43004298808377	0.7902376575707307	64.71656260258142	3low_A	0.5978	82.61525423728813	0.5017	83.49271760728959	0.7512533405055667	31.46872261629974	3m1b_F	89.41610169491527	gs	0.9107	0.9107	6.8008474576271425	False	False	False	False	22.83525423728813	53	False
62	1xez_A	0.6702	82.824	0.9814	90.84132530626337	0.8739041564851726	77.91002078692202	3o44_A	0.2921	77.96149999999997	0.9584	86.56256143258312	0.8184066322104957	67.89629000344823	1xez_A	82.824	gs	0.6702	0.6702	4.862500000000026	False	False	False	False	48.75149999999997	13	False
63	3qy2_A	0.8812	89.705	0.9126	87.33823975377253	0.7479598151889522	59.6160455188251	1qb3_A	0.7143	86.03500000000001	0.7847	84.08006655709994	0.716281317698853	47.25854248533582	3qy2_A	89.705	gs	0.8812	0.8812	3.6699999999999875	False	False	False	False	14.605000000000004	63	False
64	3tp2_A	0.9051	83.0285714285714	0.9555	86.78670248980795	0.8612519967835495	71.41905848740143	5lj3_M	0.2584	54.15023809523808	0.8864	79.07926407341488	0.8040326674421907	56.35936103088238	3tp2_A	83.0285714285714	gs	0.9051	0.9051	28.878333333333316	False	False	False	False	28.31023809523808	42	False
65	4jph_B	0.6073	58.20611111111111	0.8277	80.65230833817687	0.5879046402274845	39.24611255064051	5hk5_H	0.1778	44.395	0.8132	80.02673897328197	0.5789775031659322	37.67854980983794	4jph_B	58.20611111111111	gs	0.6073	0.6073	13.81111111111111	False	False	False	False	26.615	47	False
66	4phq_A	0.527	84.31049999999999	0.9419	92.15188571432927	0.8429284116382305	73.1643832364123	2wcd_X	0.4086	83.39250000000001	0.9403	89.22732669807446	0.7115600677709035	59.7002136551502	4phq_A	84.31049999999999	gs	0.527	0.527	0.917999999999978	False	False	False	False	42.53250000000001	16	False
67	4uv2_D	0.6146	60.12000000000001	0.8816	80.32861932206121	0.750723075506737	53.16448964786544	4q79_F	0.4031	48.61242424242425	0.7841	74.46905809649135	0.6674140339085699	38.9710986304385	4uv2_D	60.12000000000001	gs	0.6146	0.6146	11.507575757575765	False	False	False	False	8.302424242424244	72	False
68	4cmq_B	0.7068	55.53297619047623	0.9476	69.79396236753409	0.6750843150162846	44.64788847103597	4zt0_C	0.9193	72.4472023809524	0.9595	71.34976408145455	0.5919840794451395	40.52728846984805	4cmq_B	72.4472023809524	es	0.9193	0.9193	16.914226190476178	False	False	False	False	-15.147023809523766	86	False
69	5aoe_B	0.8988	89.79906250000002	0.8367	87.91628185127291	0.8033232591290415	59.09209987608645	5ly6_B	0.7068	80.06609375	0.8343	73.63951873919326	0.5645163542374292	34.68244556093176	5aoe_B	89.79906250000002	gs	0.8988	0.8988	9.732968750000026	False	False	False	False	9.38609375	68	False
70	5ejb_C	0.2318	96.86888888888888	0.2318	96.8689507070292	0.584909891754171	13.13369701209967	1wp8_C	0.9084	97.25999999999999	0.9084	97.2602823907162	0.5946251135217094	52.53586642620478	5ejb_C	97.25999999999999	es	0.9084	0.9084	0.3911111111111154	False	False	False	False	73.68888888888887	2	True
71	5ine_A	0.7893	83.01687500000001	0.7164	73.30066106117431	0.5334755844205605	28.01418655178396	3mko_A	0.4639	67.21145833333333	0.6058	74.26491160759046	0.5272072958196019	23.71888935244465	5ine_A	83.01687500000001	gs	0.7893	0.7893	15.805416666666687	False	False	False	False	20.821458333333325	54	False
72	2kxo_A	0.2843	72.02450000000002	0.7619	76.76991975620328	0.5733656438578922	33.53673094264288	3r9j_C	0.4662	71.73249999999999	0.3844	75.34752347406547	0.5303266332924587	15.36016212453582	2kxo_A	72.02450000000002	gs	0.2843	0.4662	0.29200000000003	False	False	False	False	43.59450000000002	15	False
73	3kds_G	0.54	81.8675	0.8781	84.1354938303544	0.7545643937938187	55.74674741980012	2ce7_C	0.5189	62.9405	0.953	82.32795952000988	0.7505734896651967	58.88890423187327	3kds_G	81.8675	gs	0.54	0.54	18.927000000000007	False	False	False	False	27.867500000000007	44	False
74	2ged_B	0.2439	41.49185185185185	0.7606	71.92018995227066	0.7225746230519654	39.52663577237342	1nrj_B	0.8003	89.04814814814816	0.921	83.82689200939059	0.8379325975905869	64.69222382519371	2ged_B	89.04814814814816	es	0.8003	0.8003	47.55629629629631	False	False	False	False	17.101851851851848	62	False
75	2bzy_B	0.7198	81.43322580645162	0.7198	81.43336187950923	0.5980508617332517	35.05519015858171	2lqw_A	0.862	88.78129032258066	0.862	88.78081980877785	0.6720361573919664	51.43029989717249	2bzy_B	88.78129032258066	es	0.862	0.862	7.3480645161290425	False	False	False	False	9.453225806451613	67	False
76	2mwf_A	0.4079	92.21199999999999	0.4079	92.2117428162267	0.3459817592905853	13.01347069267743	2nnt_A	0.1879	75.6888	0.1879	75.68828416075141	0.2212461671838309	3.14652506672481	2mwf_A	92.21199999999999	gs	0.4079	0.4079	16.52319999999999	False	True	False	False	56.8988	8	True
77	2qke_E	0.8667	81.99142857142857	0.8751	79.54961351665288	0.6887446588654424	47.94617893349671	5jyt_A	0.7726	71.76542857142859	0.8343	76.95654696023105	0.6449626186851153	41.40972633654625	2qke_E	81.99142857142857	gs	0.8667	0.8667	10.225999999999985	False	False	False	False	-4.678571428571431	84	False
78	3ews_B	0.2362	73.75600000000001	0.9721	89.12831147319044	0.8419770848018777	72.9502683828071	3g0h_A	0.572	76.83999999999999	0.9696	88.77981901933434	0.8682362724832364	74.73857061931585	3ews_B	76.83999999999999	es	0.572	0.572	3.0839999999999748	False	False	False	False	50.13600000000001	12	False
79	4h2a_A	0.5255	75.60181818181819	0.9313	82.08302828719836	0.8299643209021079	63.44572967215396	3j9c_A	0.1207	36.92545454545455	0.7901	74.81501430416205	0.7284925560125194	43.0621732069561	4h2a_A	75.60181818181819	gs	0.5255	0.5255	38.67636363636364	False	False	False	False	24.85545454545455	49	False
80	3mee_A	0.7082	74.666	0.9312	85.83950065454056	0.7287770496486452	58.25387739784237	4b3o_B	0.7511	75.95000000000002	0.9734	83.70138368875642	0.8160562099937956	66.48812004136514	3mee_A	75.95000000000002	es	0.7511	0.7511	1.2840000000000202	False	False	False	False	3.845999999999989	77	False
81	2lep_A	0.5111	86.54759999999999	0.7707	86.23347365565918	0.690875874841303	45.91570608397938	4hdd_A	0.5377	90.06039999999997	0.5176	88.4441097190341	0.714220007886662	32.69604289877127	2lep_A	90.06039999999997	es	0.5377	0.5377	3.5127999999999844	False	False	False	False	36.29039999999998	27	False
82	3l9q_B	0.1781	46.0	0.8009	74.88332852671775	0.7404101200605662	44.40539934884003	4rr2_D	0.7329	81.27130434782607	0.9207	84.56284294276662	0.789855111569161	61.49575692301423	3l9q_B	81.27130434782607	es	0.7329	0.7329	35.271304347826074	False	False	False	False	28.19	43	False
83	3zxg_B	0.9127	89.06907407407408	0.9299	91.77493141124246	0.7691245652133953	65.63825078839784	5ec5_P	0.2975	28.34240740740741	0.8285	75.6418667118153	0.64114348100903	40.18000454431604	3zxg_B	89.06907407407408	gs	0.9127	0.9127	60.726666666666674	False	False	False	False	-1.4075925925925894	82	False
84	1ebo_E	0.7358	95.47270833333333	0.7358	95.473399608348	0.6145154366852111	43.16929612360877	5fhc_J	0.3498	91.79083333333334	0.3498	91.79087475110724	0.5262681865589157	16.89765469583303	equilibrium	95.47270833333333	gs	0.7358	0.7358	3.681874999999991	False	False	False	False	56.81083333333334	9	True
85	4yhd_G	0.8596	79.73603773584904	0.9789	88.66587106572145	0.8476201850356925	73.56921191805313	7ahl_E	0.6908	71.84962264150943	0.9458	85.82963161691086	0.7848041887449004	63.7085719822864	4yhd_G	79.73603773584904	gs	0.8596	0.8596	7.886415094339611	False	False	False	False	2.7696226415094287	79	False
