## supplement_v6 for "Confidence Without Verification: Screening pLDDT Unreliability in AlphaFold2 Fold-Switching Predictions": blindfold_v0_2_predicted_rankings.csv

pdb_gs	pdb_es	gap_fsr_rank_desc	gap_fsr_max	y_top_decile_gap	fsr_plddt_gs	fsr_plddt_es	ptm_gs	ptm_es	max_fsr_plddt	max_ptm	pred_gap_fsr_from_ptm	pred_inconsistency	pred_gap_fsr_from_ptm	pred_rank
2mwf_A	2nnt_A	8	56.8988	True	92.21199999999999	75.6888	0.3459817592905853	0.2212461671838309	92.21199999999999	0.3459817592905853	57.61382407094146	65.87542407094145	57.61382407094146	1
4g0d_Z	4fu4_C	5	62.87869565217392	True	78.1195652173913	79.23869565217392	0.2188800745704329	0.2219859117729688	79.23869565217392	0.2219859117729688	57.04010447487704	57.59966969226835	57.04010447487704	2
5ejb_C	1wp8_C	2	73.68888888888887	True	96.86888888888888	97.25999999999999	0.584909891754171	0.5946251135217094	97.25999999999999	0.5946251135217094	37.79748864782905	37.993044203384606	37.79748864782905	3
5tpn_A	1g2c_F	36	30.94638888888889	False	89.63638888888889	90.20027777777779	0.5403679702999545	0.5544626889244989	90.20027777777779	0.5544626889244989	34.75400888532789	35.03595332977234	34.75400888532789	4
1ebo_E	5fhc_J	9	56.81083333333334	True	95.47270833333333	91.79083333333334	0.6145154366852111	0.5262681865589157	95.47270833333333	0.6145154366852111	34.02116466481222	35.862102164812214	34.02116466481222	5
3j97_M	1xtg_B	1	82.63074999999999	True	97.77849999999998	97.49074999999999	0.6389191179889817	0.6314748277038399	97.77849999999998	0.6389191179889817	33.88658820110181	34.0304632011018	33.88658820110181	6
1iyt_A	2nao_F	19	41.08249999999999	False	55.1135	52.73249999999999	0.2131745322499037	0.1452912528697567	55.1135	0.2131745322499037	33.79604677500963	34.986546775009636	33.79604677500963	7
4wsg_C	1svf_C	3	71.96394736842107	True	94.60394736842107	97.30263157894738	0.6104148353757294	0.6439435947248667	97.30263157894738	0.6439435947248667	32.908272106460714	34.25761421172387	32.908272106460714	8
6z4u_A	7kdt_B	23	39.01722222222222	False	54.23722222222222	64.28888888888889	0.2836097711441048	0.327179220271908	64.28888888888889	0.327179220271908	31.57096686169809	36.59680019503142	31.57096686169809	9
5ine_A	3mko_A	54	20.821458333333325	False	83.01687500000001	67.21145833333333	0.5334755844205605	0.5272072958196019	83.01687500000001	0.5334755844205605	29.669316557943958	37.5720248912773	29.669316557943958	10
2hdm_A	2n54_B	14	45.334705882352935	False	88.88470588235293	62.93470588235294	0.6228316135319437	0.5620333737187261	88.88470588235293	0.6228316135319437	26.60154452915856	39.576544529158554	26.60154452915856	11
2kkw_A	2n0a_D	57	19.635714285714283	False	47.41380952380953	35.93571428571428	0.2213995331341051	0.1636879179908922	47.41380952380953	0.2213995331341051	25.273856210399025	31.01290382944665	25.273856210399025	12
2bzy_B	2lqw_A	67	9.453225806451613	False	81.43322580645162	88.78129032258066	0.5980508617332517	0.6720361573919664	88.78129032258066	0.6720361573919664	21.577674583384024	25.251706841448545	21.577674583384024	13
1jfk_A	2nxq_B	20	40.3277049180328	False	85.95080645161286	86.56770491803279	0.6409202918570513	0.6680339406131977	86.56770491803279	0.6680339406131977	19.764310856713024	20.072760089922987	19.764310856713024	14
2lep_A	4hdd_A	27	36.29039999999998	False	86.54759999999999	90.06039999999997	0.690875874841303	0.714220007886662	90.06039999999997	0.714220007886662	18.638399211333777	20.39479921133377	18.638399211333777	15
3qy2_A	1qb3_A	63	14.605000000000004	False	89.705	86.03500000000001	0.7479598151889522	0.716281317698853	89.705	0.7479598151889522	14.90901848110478	16.744018481104774	14.90901848110478	16
2kxo_A	3r9j_C	15	43.59450000000002	False	72.02450000000002	71.73249999999999	0.5733656438578922	0.5303266332924587	72.02450000000002	0.5733656438578922	14.687935614210794	14.833935614210809	14.687935614210794	17
2k0q_A	2lel_A	11	53.11434782608697	False	71.83	70.61434782608697	0.5797692393553666	0.5683416782840267	71.83	0.5797692393553666	13.853076064463338	14.460902151419852	13.853076064463338	18
2qke_E	5jyt_A	84	-4.678571428571431	False	81.99142857142857	71.76542857142859	0.6887446588654424	0.6449626186851153	81.99142857142857	0.6887446588654424	13.116962684884328	18.22996268488432	13.116962684884328	19
3t5o_A	4a5w_B	48	26.1995	False	71.44800000000001	42.8795	0.5880575246579376	0.5319932014312009	71.44800000000001	0.5880575246579376	12.642247534206248	26.926497534206252	12.642247534206248	20
3zxg_B	5ec5_P	82	-1.4075925925925894	False	89.06907407407408	28.34240740740741	0.7691245652133953	0.64114348100903	89.06907407407408	0.7691245652133953	12.156617552734545	42.51995088606788	12.156617552734545	21
3j7w_B	3j7v_G	41	28.524761904761892	False	40.68619047619048	91.1247619047619	0.7490831497486738	0.8070320332653059	91.1247619047619	0.8070320332653059	10.421558578231298	35.640844292517	10.421558578231298	22
3m1b_F	3low_A	53	22.83525423728813	False	89.41610169491527	82.61525423728813	0.7902376575707307	0.7512533405055667	89.41610169491527	0.7902376575707307	10.39233593784219	13.792759666655762	10.39233593784219	23
5aoe_B	5ly6_B	68	9.38609375	False	89.79906250000002	80.06609375	0.8033232591290415	0.5645163542374292	89.79906250000002	0.8033232591290415	9.46673658709588	14.333220962095893	9.46673658709588	24
3jv6_A	1zk9_A	21	39.88724137931037	False	88.80172413793105	75.74724137931037	0.7981986107602476	0.7508468571122499	88.80172413793105	0.7981986107602476	8.981863061906296	15.509104441216635	8.981863061906296	25
5jzh_A	5jzt_G	70	9.085156250000011	False	85.05499999999999	41.83515625000001	0.7704118795105676	0.6114355128633522	85.05499999999999	0.7704118795105676	8.013812048943237	29.623733923943227	8.013812048943237	26
5hmg_A	3ztj_E	83	-4.126136363636363	False	88.12386363636364	87.63011363636362	0.8069450716298738	0.7996597154833684	88.12386363636364	0.8069450716298738	7.429356473376259	7.676231473376269	7.429356473376259	27
1rep_C	2z9o_B	24	38.81099999999998	False	61.18099999999998	86.7295	0.6047527134020788	0.7945280878204344	86.7295	0.7945280878204344	7.276691217956568	20.050941217956577	7.276691217956568	28
4qhf_A	4qhh_A	65	12.0372	False	89.6472	50.56120000000001	0.8319786223329975	0.6439727155792268	89.6472	0.8319786223329975	6.449337766700253	25.99233776670025	6.449337766700253	29
3kds_G	2ce7_C	44	27.867500000000007	False	81.8675	62.9405	0.7545643937938187	0.7505734896651967	81.8675	0.7545643937938187	6.411060620618144	15.874560620618148	6.411060620618144	30
1xnt_A	3lqc_A	18	41.46130434782608	False	73.89130434782608	90.03652173913044	0.8275863239610808	0.840244819863252	90.03652173913044	0.840244819863252	6.0120397528052365	14.084648448457415	6.0120397528052365	31
4ow6_B	4ae0_A	4	63.33549999999998	True	86.06549999999999	91.43800000000002	0.8576356095509018	0.821858369794731	91.43800000000002	0.8576356095509018	5.674439044909832	8.360689044909847	5.674439044909832	32
2ged_B	1nrj_B	62	17.101851851851848	False	41.49185185185185	89.04814814814816	0.7225746230519654	0.8379325975905869	89.04814814814816	0.8379325975905869	5.254888389089473	29.033036537237628	5.254888389089473	33
4cmq_B	4zt0_C	86	-15.147023809523766	False	55.53297619047623	72.4472023809524	0.6750843150162846	0.5919840794451395	72.4472023809524	0.6750843150162846	4.93877087932394	13.395883974562029	4.93877087932394	34
2vfx_L	3gmh_L	55	20.817105263157927	False	91.86263157894736	79.41710526315792	0.8735526542949195	0.8410253470857629	91.86263157894736	0.8735526542949195	4.507366149455407	10.730129307350126	4.507366149455407	35
3zwg_N	4tsy_D	37	29.63764705882353	False	92.63647058823528	54.93764705882353	0.8941094288941112	0.8214206046550749	92.63647058823528	0.8941094288941112	3.225527698824166	22.074939463530043	3.225527698824166	36
2uy7_D	5flu_E	7	59.072173913043486	True	79.84217391304348	84.94208333333333	0.8080348736828848	0.817770268644801	84.94208333333333	0.817770268644801	3.165056468853237	5.715011178998161	3.165056468853237	37
1uxm_K	2nam_A	61	18.32980392156862	False	87.75437908496733	30.98980392156862	0.8466774462321034	0.235619783605224	87.75437908496733	0.8466774462321034	3.0866344617569865	31.468922043456338	3.0866344617569865	38
2oug_C	6c6s_D	71	8.510952380952403	False	79.52404761904761	76.0909523809524	0.7695749876464132	0.692672633503248	79.52404761904761	0.7695749876464132	2.5665488544062924	4.283096473453895	2.5665488544062924	39
3l9q_B	4rr2_D	43	28.19	False	46.0	81.27130434782607	0.7404101200605662	0.789855111569161	81.27130434782607	0.789855111569161	2.2857931909099705	19.921445364823008	2.2857931909099705	40
4gqc_C	4gqc_B	25	38.6178260869565	False	88.8821739130435	67.5078260869565	0.8825097487031819	0.8601535451992192	88.8821739130435	0.8825097487031819	0.6311990427253136	11.318372955768815	0.6311990427253136	41
1kct_A	3t1p_A	74	5.095119047619036	False	77.52511904761904	88.58238095238096	0.8810859189766402	0.8609336299082595	88.58238095238096	0.8810859189766402	0.47378905471693145	6.002420007097889	0.47378905471693145	42
4phq_A	2wcd_X	16	42.53250000000001	False	84.31049999999999	83.39250000000001	0.8429284116382305	0.7115600677709035	84.31049999999999	0.8429284116382305	0.017658836176934756	0.47665883617692373	0.017658836176934756	43
4nc9_C	4n9w_A	50	24.15782608695651	False	85.44782608695652	70.92782608695651	0.821716004247383	0.8576953657897561	85.44782608695652	0.8576953657897561	-0.3217104920190934	6.938289507980912	-0.3217104920190934	44
4o0p_A	4o01_D	28	35.051000000000016	False	75.49100000000001	82.09700000000001	0.8214509034897018	0.8250335970516907	82.09700000000001	0.8250335970516907	-0.4063597051690522	2.896640294830945	-0.4063597051690522	45
3hde_A	3hdf_A	17	41.81999999999999	False	67.47999999999999	76.572	0.7351765027067078	0.7700905502383872	76.572	0.7700905502383872	-0.43705502383872386	4.108944976161283	-0.43705502383872386	46
4jph_B	5hk5_H	47	26.615	False	58.20611111111111	44.395	0.5879046402274845	0.5789775031659322	58.20611111111111	0.5879046402274845	-0.5843529116373318	6.321202643918223	-0.5843529116373318	47
5c3i_F	3kuy_A	31	33.3538888888889	False	48.7938888888889	49.345	0.4908611916897265	0.5001948243181468	49.345	0.5001948243181468	-0.6744824318146811	-0.39892687625913226	-0.6744824318146811	48
1nqj_B	1nqd_A	51	23.973600000000005	False	68.8536	80.2924	0.756854072800342	0.8101652480866182	80.2924	0.8101652480866182	-0.7241248086618128	4.995275191338187	-0.7241248086618128	49
1k0n_A	1rk4_B	85	-12.144999999999996	False	77.77476190476189	69.815	0.7786275203992973	0.7857737473669659	77.77476190476189	0.7857737473669659	-0.8026128319347094	3.177268120446236	-0.8026128319347094	50
5f3k_A	5f5r_B	58	19.51079999999999	False	59.38079999999999	86.42079999999999	0.7654591171594789	0.872439326773683	86.42079999999999	0.872439326773683	-0.8231326773683065	12.696867322631693	-0.8231326773683065	51
2a73_B	3l5n_B	78	3.4870270270270254	False	71.29810810810812	75.56702702702702	0.7701417932943074	0.5418959640209075	75.56702702702702	0.7701417932943074	-1.4471523024037225	0.6873071570557272	-1.4471523024037225	52
5c1v_A	5c1v_B	81	-1.0193548387096882	False	89.97064516129032	66.55451612903227	0.9148740739939922	0.8897024747232407	89.97064516129032	0.9148740739939922	-1.516762238108896	10.191302278020132	-1.516762238108896	53
1qs8_B	1miq_B	45	27.505666666666663	False	86.73966666666666	75.34566666666666	0.8905742383241264	0.8750867301997031	86.73966666666666	0.8905742383241264	-2.3177571657459737	3.379242834254029	-2.3177571657459737	54
4rwq_B	4rwn_A	33	31.9645	False	54.79999999999999	85.3545	0.8333512809683454	0.8787870786700918	85.3545	0.8787870786700918	-2.5242078670091814	12.753042132990824	-2.5242078670091814	55
5i2s_A	5i2m_A	73	5.782592592592593	False	78.22259259259259	81.96925925925926	0.846553869069347	0.7242580982872922	81.96925925925926	0.846553869069347	-2.6861276476754483	-0.8127943143421135	-2.6861276476754483	56
2pbk_B	3njq_A	64	13.183200000000006	False	71.8632	83.4308	0.8442381855244261	0.8634439047559745	83.4308	0.8634439047559745	-2.913590475597445	2.8702095244025543	-2.913590475597445	57
3tp2_A	5lj3_M	42	28.31023809523808	False	83.0285714285714	54.15023809523808	0.8612519967835495	0.8040326674421907	83.0285714285714	0.8612519967835495	-3.0966282497835493	11.342538416883109	-3.0966282497835493	58
2grm_B	2axz_A	75	4.990714285714283	False	66.44357142857143	35.49071428571428	0.6943965449312738	0.6965749280092635	66.44357142857143	0.6965749280092635	-3.2139213723549176	12.262507199073656	-3.2139213723549176	59
2h44_A	1rkp_A	40	28.773181818181808	False	88.39772727272727	57.78318181818181	0.9218717641342884	0.8916562947119681	88.39772727272727	0.9218717641342884	-3.789449140701578	11.51782358657115	-3.789449140701578	60
4y0m_J	4xws_D	69	9.250869565217414	False	79.87753623188406	77.80086956521741	0.8322365328769474	0.839392885737841	79.87753623188406	0.839392885737841	-4.061752341900032	-3.023419008566705	-4.061752341900032	61
5b3z_A	5bmy_A	26	37.90034482758621	False	83.59931034482759	73.43034482758621	0.8521670859077226	0.8779789777462335	83.59931034482759	0.8779789777462335	-4.198587429795765	0.8858953288249225	-4.198587429795765	62
1xez_A	3o44_A	13	48.75149999999997	False	82.824	77.96149999999997	0.8739041564851726	0.8184066322104957	82.824	0.8739041564851726	-4.566415648517264	-2.135165648517251	-4.566415648517264	63
1h38_D	1qln_A	6	61.482	True	76.021	79.462	0.7730908479648664	0.8426314817649785	79.462	0.8426314817649785	-4.801148176497847	-3.0806481764978457	-4.801148176497847	64
4yhd_G	7ahl_E	79	2.7696226415094287	False	79.73603773584904	71.84962264150943	0.8476201850356925	0.7848041887449004	79.73603773584904	0.8476201850356925	-5.025980767720213	-1.0827732205504077	-5.025980767720213	65
3mee_A	4b3o_B	77	3.845999999999989	False	74.666	75.95000000000002	0.7287770496486452	0.8160562099937956	75.95000000000002	0.8160562099937956	-5.655620999379536	-5.013620999379526	-5.655620999379536	66
2c1v_B	2c1u_C	80	-0.4751282051282004	False	64.4248717948718	81.45153846153848	0.8743301699149629	0.8717285202250104	81.45153846153848	0.8743301699149629	-5.981478529957812	2.5318548033755235	-5.981478529957812	67
4h2a_A	3j9c_A	49	24.85545454545455	False	75.60181818181819	36.92545454545455	0.8299643209021079	0.7284925560125194	75.60181818181819	0.8299643209021079	-7.3946139083926	11.94356790978922	-7.3946139083926	68
1noc_A	1qom_B	46	26.65318181818181	False	79.19727272727272	50.75318181818181	0.8692020870653933	0.8593184554288753	79.19727272727272	0.8692020870653933	-7.722935979266609	6.499109475278846	-7.722935979266609	69
1mnm_C	1mnm_D	38	29.41736842105263	False	44.08736842105263	46.67105263157895	0.5455944568855148	0.5353882219672799	46.67105263157895	0.5455944568855148	-7.888393056972525	-6.596550951709364	-7.888393056972525	70
4aan_A	4aal_A	59	18.74323529411766	False	57.65323529411766	78.00382352941178	0.8316624590598523	0.8654895415348156	78.00382352941178	0.8654895415348156	-8.545130624069785	1.6301634935772746	-8.545130624069785	71
3ews_B	3g0h_A	12	50.13600000000001	False	73.75600000000001	76.83999999999999	0.8419770848018777	0.8682362724832364	76.83999999999999	0.8682362724832364	-9.983627248323657	-8.44162724832367	-9.983627248323657	72
4pyi_A	4pyj_A	10	55.95588235294117	False	78.23647058823529	70.54588235294118	0.8846306461827811	0.8686306902332472	78.23647058823529	0.8846306461827811	-10.226594030042818	-6.381299912395761	-10.226594030042818	73
4zrb_C	4zrb_H	34	31.763888888888893	False	66.62333333333333	69.91388888888889	0.8130314050232472	0.8138852363502362	69.91388888888889	0.8138852363502362	-11.47463474613474	-9.829356968356961	-11.47463474613474	74
3uyi_A	3v0t_A	39	29.256500000000003	False	42.88399999999999	74.8165	0.8147740107053276	0.864704810057177	74.8165	0.864704810057177	-11.653981005717696	4.312268994282309	-11.653981005717696	75
1dzl_A	5keq_F	52	23.93235294117648	False	68.39441176470588	42.43235294117648	0.8133410792905608	0.8116995633125068	68.39441176470588	0.8133410792905608	-12.939696164350195	0.04133324741450295	-12.939696164350195	76
1xjt_A	1xju_B	66	11.541935483870958	False	68.55258064516129	62.94193548387096	0.7927661318820471	0.8198293888351794	68.55258064516129	0.8198293888351794	-13.43035823835666	-10.625035657711496	-13.43035823835666	77
2qqj_A	4qds_A	56	20.14150000000001	False	68.57150000000001	62.282	0.8242462367360894	0.8254331097045358	68.57150000000001	0.8254331097045358	-13.97181097045356	-10.827060970453552	-13.97181097045356	78
2jmr_A	4j3o_F	35	31.607600000000005	False	63.8676	59.424	0.7790440194673732	0.7751471090123064	63.8676	0.7790440194673732	-14.03680194673732	-11.815001946737318	-14.03680194673732	79
4twa_A	4ydq_B	76	4.362051282051297	False	60.51692307692309	73.4120512820513	0.8569460374365223	0.8828899051627577	73.4120512820513	0.8828899051627577	-14.876939234224466	-8.429375131660365	-14.876939234224466	80
4uv2_D	4q79_F	72	8.302424242424244	False	60.12000000000001	48.61242424242425	0.750723075506737	0.6674140339085699	60.12000000000001	0.750723075506737	-14.952307550673687	-9.198519671885805	-14.952307550673687	81
5et5_A	3ifa_A	22	39.32235294117648	False	58.16235294117647	71.41235294117645	0.8527711147616175	0.8866685996547233	71.41235294117645	0.8866685996547233	-17.254507024295876	-10.629507024295886	-17.254507024295876	82
5l35_D	5l35_G	60	18.377857142857145	False	50.60785714285714	64.23535714285715	0.8035991346511484	0.8166908100230409	64.23535714285715	0.8166908100230409	-17.43372385944693	-10.619973859446922	-17.43372385944693	83
2p3v_D	2p3v_A	30	33.69749999999999	False	71.58749999999999	70.82750000000001	0.9007530167461566	0.9024374916442257	71.58749999999999	0.9024374916442257	-18.656249164422576	-18.276249164422588	-18.656249164422576	84
4dxt_A	4dxr_A	29	33.79849999999999	False	50.39849999999999	47.472	0.7712513568360602	0.7423901543858852	50.39849999999999	0.7712513568360602	-26.726635683606027	-25.26338568360603	-26.726635683606027	85
4rmb_B	4rmb_A	32	33.26352941176471	False	27.66941176470588	50.1435294117647	0.7689133108946292	0.7824978923912491	50.1435294117647	0.7824978923912491	-28.106259827360205	-16.869201003830796	-28.106259827360205	86
