## supplement_v6 for "Confidence Without Verification: Screening pLDDT Unreliability in AlphaFold2 Fold-Switching Predictions": blindfold_v0_2_top9_predictions.csv

pdb_gs	pdb_es	pred_gap_fsr_from_ptm	gap_fsr_rank_desc
2mwf_A	2nnt_A	57.61382407094146	8
4g0d_Z	4fu4_C	57.04010447487704	5
5ejb_C	1wp8_C	37.79748864782905	2
5tpn_A	1g2c_F	34.75400888532789	36
1ebo_E	5fhc_J	34.02116466481222	9
3j97_M	1xtg_B	33.88658820110181	1
1iyt_A	2nao_F	33.79604677500963	19
4wsg_C	1svf_C	32.908272106460714	3
6z4u_A	7kdt_B	31.57096686169809	23
