## supplement_v6 for "Confidence Without Verification: Screening pLDDT Unreliability in AlphaFold2 Fold-Switching Predictions": ecoli_sdi_screening.csv

wp_id	n_objects	n_residues	dom_mean_plddt	alt_name	alt_mean_plddt	mean_delta	max_delta	pct_diff_gt10	flag
WP_000015473	2	121	94.4	0_max_1_ext_2_rank_012	71.0	23.4	58.3	95.0	HIGH_FV
WP_000024392	2	83	92.9	WP_000024392_unrelaxed_rank_024_alphafold2_ptm_model_3_seed_000	63.8	29.0	52.8	98.8	HIGH_FV
WP_000064148	2	77	90.9	WP_000064148_unrelaxed_rank_013_alphafold2_ptm_model_3_seed_003	71.5	19.4	31.3	89.6	HIGH_FV
WP_000134927	2	91	40.2	WP_000134927_unrelaxed_rank_002_alphafold2_ptm_model_4_seed_003	59.8	-19.6	-4.0	86.8	LOW_CONF
WP_000190655	2	211	75.2	WP_000190655_unrelaxed_rank_001_alphafold2_ptm_model_2_seed_006	94.3	-19.1	7.2	78.2	MIXED
WP_000323025	2	95	73.5	WP_000323025_unrelaxed_rank_001_alphafold2_ptm_model_1_seed_008	95.4	-21.9	-5.7	82.1	MIXED
WP_000581937	2	82	76.4	WP_000581937_unrelaxed_rank_001_alphafold2_ptm_model_5_seed_004	91.7	-15.3	1.3	74.4	MIXED
WP_000617148	2	92	95.2	WP_000617148_unrelaxed_rank_019_alphafold2_ptm_model_4_seed_000	68.8	26.3	60.5	100.0	HIGH_FV
WP_000648420	2	78	80.3	8_max_16_ext_32_rank_006	75.4	4.9	14.7	10.3	OK
WP_000675390	2	82	75.3	WP_000675390_unrelaxed_rank_001_alphafold2_ptm_model_3_seed_011	88.7	-13.4	1.1	59.8	MIXED
WP_000699809	2	75	68.0	WP_000699809_unrelaxed_rank_001_alphafold2_ptm_model_4_seed_008	89.8	-21.9	-5.4	94.7	MIXED
WP_000705622	2	183	85.5	WP_000705622_unrelaxed_rank_001_alphafold2_ptm_model_4_seed_002	67.3	18.2	54.6	82.0	HIGH_FV
WP_000763330	2	145	78.6	WP_000763330_unrelaxed_rank_001_alphafold2_ptm_model_4_seed_001	91.4	-12.8	5.1	46.9	MIXED
WP_000803992	2	87	69.0	WP_000803992_unrelaxed_rank_002_alphafold2_ptm_model_3_seed_007	72.6	-3.6	24.2	50.6	OK
WP_000807125	2	119	95.2	3_max_2_ext_4_rank_005	77.5	17.7	53.0	67.2	HIGH_FV
WP_000841554	2	45	88.5	WP_000841554_unrelaxed_rank_003_alphafold2_ptm_model_4_seed_003	72.4	16.1	36.1	53.3	HIGH_FV
WP_000847304	2	109	95.0	WP_000847304_unrelaxed_rank_003_alphafold2_ptm_model_2_seed_001	63.9	31.1	52.6	100.0	HIGH_FV
WP_000881326	2	205	78.1	WP_000881326_unrelaxed_rank_001_alphafold2_ptm_model_2_seed_010	81.6	-3.5	15.1	12.7	OK
WP_000920571	2	76	57.6	WP_000920571_unrelaxed_rank_001_alphafold2_ptm_model_3_seed_010	75.5	-18.0	2.2	67.1	MIXED
WP_000951334	2	127	89.0	WP_000951334_unrelaxed_rank_001_alphafold2_ptm_model_3_seed_000	78.2	10.8	34.0	62.2	MODERATE_FV
WP_000955366	7	49	80.4	0_max_1_ext_2_rank_001	77.3	3.1	34.6	61.2	OK
WP_000956458	2	50	76.1	2_max_2_ext_4_rank_006	70.1	5.9	18.1	26.0	MILD_FV
WP_000976004	2	121	74.9	WP_000976004_unrelaxed_rank_001_alphafold2_ptm_model_5_seed_008	86.0	-11.1	17.5	53.7	MIXED
WP_000994516	2	62	94.4	WP_000994516_unrelaxed_rank_007_alphafold2_ptm_model_4_seed_001	72.4	21.9	41.3	96.8	HIGH_FV
WP_001002059	2	124	62.6	WP_001002059_unrelaxed_rank_001_alphafold2_ptm_model_5_seed_007	65.2	-2.6	22.1	37.9	OK
WP_001023459	2	89	74.7	WP_001023459_unrelaxed_rank_001_alphafold2_ptm_model_2_seed_009	85.2	-10.5	7.5	44.9	MIXED
WP_001070563	4	85	65.1	Pred_Dominant	93.3	-28.2	-1.7	98.8	MIXED
WP_001119863	2	126	96.4	9_max_2_ext_4_rank_006	78.1	18.3	51.1	70.6	HIGH_FV
WP_001129553	2	176	88.2	4_max_16_ext_32_rank_006	84.7	3.5	16.1	7.4	OK
WP_001151233	2	137	80.9	WP_001151233_unrelaxed_rank_001_alphafold2_ptm_model_1_seed_004	84.3	-3.4	33.1	42.3	OK
WP_001185665	2	88	81.1	WP_001185665_unrelaxed_rank_009_alphafold2_ptm_model_3_seed_003	71.6	9.4	23.9	47.7	MODERATE_FV
WP_001192396	2	162	73.7	7_max_16_ext_32_rank_004	83.3	-9.6	13.1	25.3	MIXED
WP_001204859	2	144	80.8	WP_001204859_unrelaxed_rank_007_alphafold2_ptm_model_3_seed_002	72.7	8.1	45.3	36.1	MODERATE_FV
WP_001217394	2	85	89.2	WP_001217394_unrelaxed_rank_001_alphafold2_ptm_model_4_seed_003	83.5	5.6	39.1	22.4	MILD_FV
WP_001241339	2	128	78.2	WP_001241339_unrelaxed_rank_001_alphafold2_ptm_model_3_seed_004	77.4	0.8	28.9	35.2	OK
WP_001260507	2	260	73.3	WP_001260507_unrelaxed_rank_001_alphafold2_ptm_model_1_seed_004	86.7	-13.4	3.6	65.0	MIXED
WP_001262174	2	263	86.0	WP_001262174_unrelaxed_rank_001_alphafold2_ptm_model_5_seed_009	92.3	-6.3	20.0	19.4	MIXED
WP_001264088	2	138	50.1	WP_001264088_unrelaxed_rank_001_alphafold2_ptm_model_1_seed_016	72.5	-22.4	-0.9	68.8	MIXED
WP_001270286	2	138	77.5	WP_001270286_unrelaxed_rank_001_alphafold2_ptm_model_4_seed_002	96.9	-19.4	-4.4	68.8	MIXED
WP_001270809	2	63	82.4	4_max_1_ext_2_rank_005	76.9	5.5	23.2	12.7	MILD_FV
WP_001272149	2	183	88.3	3_max_2_ext_4_rank_006	68.7	19.6	45.0	79.2	HIGH_FV
WP_001272856	2	192	75.5	WP_001272856_unrelaxed_rank_001_alphafold2_ptm_model_5_seed_015	96.0	-20.5	4.0	78.6	MIXED
WP_001279084	2	96	78.5	WP_001279084_unrelaxed_rank_001_alphafold2_ptm_model_4_seed_017	94.6	-16.1	-2.1	66.7	MIXED
WP_001280953	2	124	88.6	WP_001280953_unrelaxed_rank_020_alphafold2_ptm_model_4_seed_004	72.4	16.2	39.2	79.0	HIGH_FV
WP_001281772	2	78	80.3	WP_001281772_unrelaxed_rank_001_alphafold2_ptm_model_4_seed_009	77.3	3.0	33.9	32.1	OK
WP_001282181	2	121	84.5	WP_001282181_unrelaxed_rank_003_alphafold2_ptm_model_4_seed_016	52.2	32.3	61.0	96.7	HIGH_FV
WP_001295442	2	232	81.2	WP_001295442_unrelaxed_rank_001_alphafold2_ptm_model_5_seed_000	58.8	22.4	53.7	75.9	HIGH_FV
WP_001296140	2	63	72.8	WP_001296140_unrelaxed_rank_001_alphafold2_ptm_model_4_seed_006	85.6	-12.8	7.1	60.3	MIXED
WP_001296901	2	287	59.8	WP_001296901_unrelaxed_rank_001_alphafold2_ptm_model_3_seed_010	94.9	-35.0	1.9	94.8	MIXED
WP_001300163	2	67	75.4	WP_001300163_unrelaxed_rank_001_alphafold2_ptm_model_1_seed_018	81.9	-6.5	17.4	53.7	MIXED
WP_001303590	2	60	87.9	WP_001303590_unrelaxed_rank_001_alphafold2_ptm_model_4_seed_004	74.8	13.1	60.0	76.7	MODERATE_FV
WP_001316982	2	76	57.5	WP_001316982_unrelaxed_rank_001_alphafold2_ptm_model_2_seed_000	75.2	-17.7	-0.9	77.6	MIXED
