## supplement_v6 for "Confidence Without Verification: Screening pLDDT Unreliability in AlphaFold2 Fold-Switching Predictions": extraction_summary.csv

wp_id	n_objects	n_states	object_names
WP_000015473	0	0	ERROR
WP_000024392	0	0	ERROR
WP_000064148	0	0	ERROR
WP_000134927	0	0	ERROR
WP_000190655	0	0	ERROR
WP_000323025	0	0	ERROR
WP_000581937	0	0	ERROR
WP_000617148	0	0	ERROR
WP_000648420	0	0	ERROR
WP_000675390	0	0	ERROR
WP_000699809	0	0	ERROR
WP_000705622	0	0	ERROR
WP_000763330	0	0	ERROR
WP_000803992	0	0	ERROR
WP_000807125	0	0	ERROR
WP_000841554	0	0	ERROR
WP_000847304	0	0	ERROR
WP_000881326	0	0	ERROR
WP_000920571	0	0	ERROR
WP_000951334	0	0	ERROR
WP_000955366	0	0	ERROR
WP_000956458	0	0	ERROR
WP_000976004	0	0	ERROR
WP_000994516	0	0	ERROR
WP_001002059	0	0	ERROR
WP_001023459	0	0	ERROR
WP_001070563	0	0	ERROR
WP_001119863	0	0	ERROR
WP_001129553	0	0	ERROR
WP_001151233	0	0	ERROR
WP_001185665	0	0	ERROR
WP_001192396	0	0	ERROR
WP_001204859	0	0	ERROR
WP_001217394	0	0	ERROR
WP_001241339	0	0	ERROR
WP_001260507	0	0	ERROR
WP_001262174	0	0	ERROR
WP_001264088	0	0	ERROR
WP_001270286	0	0	ERROR
WP_001270809	0	0	ERROR
WP_001272149	0	0	ERROR
WP_001272856	0	0	ERROR
WP_001279084	0	0	ERROR
WP_001280953	0	0	ERROR
WP_001281772	0	0	ERROR
WP_001282181	0	0	ERROR
WP_001295442	0	0	ERROR
WP_001296140	0	0	ERROR
WP_001296901	0	0	ERROR
WP_001300163	0	0	ERROR
WP_001303590	0	0	ERROR
WP_001316982	0	0	ERROR
