## supplement_v6 for "Confidence Without Verification: Screening pLDDT Unreliability in AlphaFold2 Fold-Switching Predictions": full_18protein_sdi_results.csv

protein	pdb_key	ref_type	fullname	n	f1only	f2only	both	neither	pct_f1only	pct_f2det	pct_both	pct_neither	fv_rate_hc	hc_n	hc_f1only	hc_f2only	hc_both	hc_neither	plddt_f1only	plddt_f2only	plddt_both	plddt_neither	corr_plddt_tm1	corr_plddt_tm2	topQ_tm1	topQ_tm2	botQ_tm1	botQ_tm2
A1AT	1kct_A	PDB1	alpha 1-antitrypsin	1225	0	14	272	939	0.0	23.3	22.2	76.7	0.0	226	0	1	223	2	nan	21.7	70.4	3.9	0.893	0.913	0.555	0.620	0.254	0.267
A1AT	3t1p_A	PDB2	alpha 1-antitrypsin	1415	7	185	0	1223	0.5	13.1	0.0	86.4	3.0	236	7	146	0	83	90.2	72.1	nan	10.1	0.855	0.838	0.390	0.487	0.218	0.244
COMT	4pyi_A	PDB1	Catechol O-Methyltransferase	625	33	34	199	359	5.3	37.3	31.8	57.4	5.9	557	33	34	199	291	85.8	87.7	91.9	64.8	0.663	0.711	0.526	0.551	0.217	0.220
COMT	4pyj_A	PDB2	Catechol O-Methyltransferase	960	46	25	202	687	4.8	23.6	21.0	71.6	6.0	769	46	24	202	497	84.8	82.8	91.5	59.1	0.621	0.643	0.524	0.532	0.197	0.212
CRKL	2lqw_A	PDB2	Crk-like protein	260	1	2	247	10	0.4	95.8	95.0	3.8	0.0	77	0	0	77	0	10.6	1.8	36.2	5.1	0.421	0.442	0.712	0.771	0.615	0.658
CaBP	1jfk_A	PDB1	calcium-binding protein	1090	509	63	478	40	46.7	49.6	43.9	3.7	51.2	948	485	21	431	11	84.7	38.8	72.8	35.9	0.491	-0.301	0.521	0.419	0.476	0.522
CaBP	2nxq_B	PDB2	calcium-binding protein	1295	622	67	568	38	48.0	49.0	43.9	2.9	51.5	1151	593	25	527	6	85.5	44.0	74.6	26.8	0.513	-0.262	0.521	0.418	0.481	0.522
Cas9	4zt0_C	PDB1	CRISPR-associated endonuclease Cas9	100	0	0	100	0	0.0	100.0	100.0	0.0	0.0	66	0	0	66	0	nan	nan	64.4	nan	0.639	0.705	0.881	0.877	0.771	0.851
Cas9	4cmq_B	PDB2	CRISPR-associated endonuclease Cas9	100	0	1	99	0	0.0	100.0	99.0	0.0	0.0	63	0	0	63	0	nan	33.9	63.7	nan	0.683	0.438	0.870	0.841	0.733	0.800
Cwc2	3tp2_A	PDB1	Splicing Factor Cwc2	420	20	5	0	395	4.8	1.2	0.0	94.0	19.0	105	20	5	0	80	78.9	82.3	nan	17.1	0.934	0.857	0.455	0.365	0.228	0.229
Cwc2	5lj3_M	PDB2	Splicing Factor Cwc2	245	11	11	0	223	4.5	4.5	0.0	91.0	6.2	64	4	11	0	49	48.4	68.5	nan	20.6	0.874	0.857	0.429	0.429	0.228	0.230
FUS_HENDH	5ejb_C	PDB1	fusion Hendra virus F protein	185	40	66	0	79	21.6	35.7	0.0	42.7	59.2	49	29	4	0	16	60.6	10.9	nan	28.2	0.684	-0.599	0.580	0.323	0.275	0.539
FUS_HENDH	1wp8_C	PDB2	fusion Hendra virus F protein	60	0	60	0	0	0.0	100.0	0.0	0.0	0.0	48	0	48	0	0	nan	66.0	nan	nan	-0.161	0.392	0.221	0.908	0.224	0.869
Fab	5hmg_A	PDB1	influenza A neutralizing antibody	250	2	0	50	198	0.8	20.0	20.0	79.2	3.8	52	2	0	50	0	56.9	nan	82.5	8.4	0.958	0.958	0.654	0.610	0.221	0.210
Fab	3ztj_E	PDB2	influenza A neutralizing antibody	200	1	0	51	148	0.5	25.5	25.5	74.0	1.9	53	1	0	51	1	53.2	nan	82.1	12.6	0.945	0.950	0.731	0.682	0.213	0.199
FraC	3zwg_N	PDB1	Fragaceatoxin C	230	60	2	0	168	26.1	0.9	0.0	73.0	61.9	97	60	0	0	37	96.1	0.0	nan	22.5	0.873	0.132	0.651	0.286	0.228	0.270
FraC	4tsy_D	PDB2	Fragaceatoxin C	240	53	6	0	181	22.1	2.5	0.0	75.4	53.5	99	53	0	0	46	96.6	0.1	nan	25.7	0.807	-0.088	0.617	0.284	0.237	0.297
GP2	1ebo_E	PDB1	viral fusion glycoprotein	135	127	0	0	8	94.1	0.0	0.0	5.9	97.5	40	39	0	0	1	37.9	nan	nan	19.8	0.568	-0.079	0.807	0.359	0.624	0.374
GP2	5fhc_J	PDB2	viral fusion glycoprotein	155	94	25	8	28	60.6	21.3	5.2	18.1	nan	0	0	0	0	0	12.3	32.0	20.4	4.9	0.124	0.384	0.626	0.466	0.580	0.369
IscA	1x0g_C	PDB1_variant	Fe-S cluster scaffold protein	1680	132	0	1447	101	7.9	86.1	86.1	6.0	0.9	1275	12	0	1263	0	19.3	nan	67.6	0.5	0.887	0.876	0.858	0.621	0.600	0.457
KaiB	5jyt_A	PDB1	Circadian Clock Protein KaiB	1525	950	226	0	349	62.3	14.8	0.0	22.9	96.4	309	298	11	0	0	28.8	14.7	nan	2.5	0.568	-0.115	0.662	0.354	0.491	0.366
KaiB	2qke_E	PDB2	Circadian Clock Protein KaiB	1240	530	181	0	529	42.7	14.6	0.0	42.7	79.9	353	282	65	0	6	45.6	34.2	nan	6.0	0.557	0.083	0.570	0.350	0.368	0.307
Mad2	2vfx_L	PDB1	Mitotic spindle assembly checkpoint protein	560	2	1	107	450	0.4	19.3	19.1	80.4	0.0	138	0	0	99	39	27.7	11.2	81.6	18.6	0.805	0.805	0.627	0.645	0.269	0.271
Mad2	3gmh_L	PDB2	Mitotic spindle assembly checkpoint protein	630	4	0	76	550	0.6	12.1	12.1	87.3	0.4	228	1	0	74	153	30.9	nan	85.6	30.8	0.618	0.614	0.514	0.533	0.281	0.285
MinE	2kxo_A	PDB1	Cell division topological specificity factor	1790	0	991	0	799	0.0	55.4	0.0	44.6	0.0	321	0	75	0	246	nan	18.1	nan	34.7	0.406	-0.419	0.236	0.300	0.200	0.497
MinE	3r9j_C	PDB2	Cell division topological specificity factor	1725	0	400	0	1325	0.0	23.2	0.0	76.8	0.0	697	0	158	0	539	nan	40.2	nan	41.4	0.034	-0.080	0.246	0.468	0.244	0.476
Nrp2	2qqj_A	PDB1	Neuropilin-2	1030	254	1	0	775	24.7	0.1	0.0	75.2	80.9	303	245	0	0	58	79.3	0.0	nan	17.5	0.896	0.030	0.716	0.166	0.216	0.161
Nrp2	4qds_A	PDB2	Neuropilin-2	1055	13	130	0	912	1.2	12.3	0.0	86.4	5.1	257	13	27	0	217	88.6	22.7	nan	26.2	0.426	-0.019	0.257	0.289	0.182	0.280
OxyR	4y0m_J	PDB1	peroxide sensor	1465	6	57	500	902	0.4	38.0	34.1	61.6	0.5	421	2	8	400	11	20.6	19.4	65.4	7.1	0.906	0.889	0.783	0.756	0.295	0.330
OxyR	4xws_D	PDB2	peroxide sensor	1345	6	46	455	838	0.4	37.2	33.8	62.3	0.0	383	0	4	367	12	18.1	12.9	67.1	5.7	0.919	0.900	0.804	0.765	0.301	0.328
PimA	4n9w_A	PDB1	phosphatidyl mannosyltransferase PimA	1285	864	10	0	411	67.2	0.8	0.0	32.0	93.0	770	716	6	0	48	68.2	56.9	nan	28.4	0.808	0.554	0.684	0.344	0.402	0.295
PimA	4nc9_C	PDB2	phosphatidyl mannosyltransferase PimA	1358	881	11	0	466	64.9	0.8	0.0	34.3	93.2	777	724	6	0	47	67.6	53.0	nan	27.0	0.817	0.545	0.679	0.341	0.386	0.291
RfaH	2oug_C	PDB2	Transcriptional activator rfaH	1220	193	286	0	741	15.8	23.4	0.0	60.7	37.1	369	137	100	0	132	63.3	36.9	nan	29.2	0.550	-0.075	0.499	0.391	0.301	0.400
