## supplement_v6 for "Confidence Without Verification: Screening pLDDT Unreliability in AlphaFold2 Fold-Switching Predictions": multi_threshold_fv_results.csv

protein	ref	tm_threshold	n	f1only	f2only	both	neither	hc_n	hc_f1only	fv_rate_hc
A1AT	1kct_A	0.5	1225	0	14	272	939	226	0	0.0
A1AT	1kct_A	0.6	1225	0	131	110	984	226	0	0.0
A1AT	1kct_A	0.7	1225	0	54	0	1171	226	0	0.0
A1AT	1kct_A	0.8	1225	0	0	0	1225	226	0	0.0
A1AT	3t1p_A	0.5	1415	7	185	0	1223	236	7	3.0
A1AT	3t1p_A	0.6	1415	0	104	0	1311	236	0	0.0
A1AT	3t1p_A	0.7	1415	0	0	0	1415	236	0	0.0
A1AT	3t1p_A	0.8	1415	0	0	0	1415	236	0	0.0
COMT	4pyi_A	0.5	625	33	34	199	359	557	33	5.9
COMT	4pyi_A	0.6	625	9	16	1	599	557	9	1.6
COMT	4pyi_A	0.7	625	0	0	0	625	557	0	0.0
COMT	4pyi_A	0.8	625	0	0	0	625	557	0	0.0
COMT	4pyj_A	0.5	960	46	25	202	687	769	46	6.0
COMT	4pyj_A	0.6	960	10	9	0	941	769	10	1.3
COMT	4pyj_A	0.7	960	0	0	0	960	769	0	0.0
COMT	4pyj_A	0.8	960	0	0	0	960	769	0	0.0
CRKL	2lqw_A	0.5	260	1	2	247	10	77	0	0.0
CRKL	2lqw_A	0.6	260	0	4	239	17	77	0	0.0
CRKL	2lqw_A	0.7	260	0	22	210	28	77	0	0.0
CRKL	2lqw_A	0.8	260	0	0	0	260	77	0	0.0
CaBP	1jfk_A	0.5	1090	509	63	478	40	948	485	51.2
CaBP	1jfk_A	0.6	1090	0	103	0	987	948	0	0.0
CaBP	1jfk_A	0.7	1090	0	0	0	1090	948	0	0.0
CaBP	1jfk_A	0.8	1090	0	0	0	1090	948	0	0.0
CaBP	2nxq_B	0.5	1295	622	67	568	38	1151	593	51.5
CaBP	2nxq_B	0.6	1295	0	139	0	1156	1151	0	0.0
CaBP	2nxq_B	0.7	1295	0	0	0	1295	1151	0	0.0
CaBP	2nxq_B	0.8	1295	0	0	0	1295	1151	0	0.0
Cas9	4cmq_B	0.5	100	0	1	99	0	63	0	0.0
Cas9	4cmq_B	0.6	100	0	1	98	1	63	0	0.0
Cas9	4cmq_B	0.7	100	0	8	91	1	63	0	0.0
Cas9	4cmq_B	0.8	100	1	25	63	11	63	0	0.0
Cas9	4zt0_C	0.5	100	0	0	100	0	66	0	0.0
Cas9	4zt0_C	0.6	100	0	1	99	0	66	0	0.0
Cas9	4zt0_C	0.7	100	0	5	95	0	66	0	0.0
Cas9	4zt0_C	0.8	100	0	24	76	0	66	0	0.0
Cwc2	3tp2_A	0.5	420	20	5	0	395	105	20	19.0
Cwc2	3tp2_A	0.6	420	0	1	0	419	105	0	0.0
Cwc2	3tp2_A	0.7	420	0	0	0	420	105	0	0.0
Cwc2	3tp2_A	0.8	420	0	0	0	420	105	0	0.0
Cwc2	5lj3_M	0.5	245	11	11	0	223	64	4	6.2
Cwc2	5lj3_M	0.6	245	0	4	0	241	64	0	0.0
Cwc2	5lj3_M	0.7	245	0	0	0	245	64	0	0.0
Cwc2	5lj3_M	0.8	245	0	0	0	245	64	0	0.0
FUS_HENDH	1wp8_C	0.5	60	0	60	0	0	48	0	0.0
FUS_HENDH	1wp8_C	0.6	60	0	60	0	0	48	0	0.0
FUS_HENDH	1wp8_C	0.7	60	0	60	0	0	48	0	0.0
FUS_HENDH	1wp8_C	0.8	60	0	60	0	0	48	0	0.0
FUS_HENDH	5ejb_C	0.5	185	40	66	0	79	49	29	59.2
FUS_HENDH	5ejb_C	0.6	185	27	36	0	122	49	25	51.0
FUS_HENDH	5ejb_C	0.7	185	22	7	0	156	49	22	44.9
FUS_HENDH	5ejb_C	0.8	185	16	3	0	166	49	16	32.7
Fab	3ztj_E	0.5	200	1	0	51	148	53	1	1.9
Fab	3ztj_E	0.6	200	3	0	47	150	53	3	5.7
Fab	3ztj_E	0.7	200	4	0	27	169	53	4	7.5
Fab	3ztj_E	0.8	200	10	0	0	190	53	10	18.9
Fab	5hmg_A	0.5	250	2	0	50	198	52	2	3.8
Fab	5hmg_A	0.6	250	1	0	49	200	52	1	1.9
Fab	5hmg_A	0.7	250	3	0	20	227	52	3	5.8
Fab	5hmg_A	0.8	250	7	0	0	243	52	7	13.5
FraC	3zwg_N	0.5	230	60	2	0	168	97	60	61.9
FraC	3zwg_N	0.6	230	55	0	0	175	97	55	56.7
FraC	3zwg_N	0.7	230	2	0	0	228	97	2	2.1
FraC	3zwg_N	0.8	230	0	0	0	230	97	0	0.0
FraC	4tsy_D	0.5	240	53	6	0	181	99	53	53.5
FraC	4tsy_D	0.6	240	48	5	0	187	99	48	48.5
FraC	4tsy_D	0.7	240	5	1	0	234	99	5	5.1
FraC	4tsy_D	0.8	240	0	0	0	240	99	0	0.0
GP2	1ebo_E	0.5	135	127	0	0	8	40	39	97.5
GP2	1ebo_E	0.6	135	107	0	0	28	40	37	92.5
GP2	1ebo_E	0.7	135	99	0	0	36	40	37	92.5
GP2	1ebo_E	0.8	135	43	0	0	92	40	26	65.0
GP2	5fhc_J	0.5	155	94	25	8	28	0	0	nan
GP2	5fhc_J	0.6	155	76	15	0	64	0	0	nan
GP2	5fhc_J	0.7	155	56	0	0	99	0	0	nan
GP2	5fhc_J	0.8	155	40	0	0	115	0	0	nan
IscA	1x0g_C	0.5	1680	132	0	1447	101	1275	12	0.9
IscA	1x0g_C	0.6	1680	622	0	930	128	1275	349	27.4
IscA	1x0g_C	0.7	1680	1274	0	0	406	1275	1181	92.6
IscA	1x0g_C	0.8	1680	510	0	0	1170	1275	510	40.0
KaiB	2qke_E	0.5	1240	530	181	0	529	353	282	79.9
KaiB	2qke_E	0.6	1240	314	139	0	787	353	208	58.9
KaiB	2qke_E	0.7	1240	45	73	0	1122	353	38	10.8
KaiB	2qke_E	0.8	1240	0	13	0	1227	353	0	0.0
KaiB	5jyt_A	0.5	1525	950	226	0	349	309	298	96.4
KaiB	5jyt_A	0.6	1525	566	134	0	825	309	275	89.0
KaiB	5jyt_A	0.7	1525	194	20	0	1311	309	154	49.8
KaiB	5jyt_A	0.8	1525	13	0	0	1512	309	13	4.2
Mad2	2vfx_L	0.5	560	2	1	107	450	138	0	0.0
Mad2	2vfx_L	0.6	560	1	1	97	461	138	0	0.0
Mad2	2vfx_L	0.7	560	1	7	81	471	138	1	0.7
Mad2	2vfx_L	0.8	560	1	16	51	492	138	1	0.7
Mad2	3gmh_L	0.5	630	4	0	76	550	228	1	0.4
Mad2	3gmh_L	0.6	630	0	0	73	557	228	0	0.0
Mad2	3gmh_L	0.7	630	0	2	64	564	228	0	0.0
Mad2	3gmh_L	0.8	630	0	7	53	570	228	0	0.0
MinE	2kxo_A	0.5	1790	0	991	0	799	321	0	0.0
MinE	2kxo_A	0.6	1790	0	169	0	1621	321	0	0.0
MinE	2kxo_A	0.7	1790	0	0	0	1790	321	0	0.0
MinE	2kxo_A	0.8	1790	0	0	0	1790	321	0	0.0
MinE	3r9j_C	0.5	1725	0	400	0	1325	697	0	0.0
MinE	3r9j_C	0.6	1725	0	10	0	1715	697	0	0.0
MinE	3r9j_C	0.7	1725	0	0	0	1725	697	0	0.0
MinE	3r9j_C	0.8	1725	0	0	0	1725	697	0	0.0
Nrp2	2qqj_A	0.5	1030	254	1	0	775	303	245	80.9
Nrp2	2qqj_A	0.6	1030	224	0	0	806	303	223	73.6
Nrp2	2qqj_A	0.7	1030	172	0	0	858	303	172	56.8
Nrp2	2qqj_A	0.8	1030	92	0	0	938	303	92	30.4
Nrp2	4qds_A	0.5	1055	13	130	0	912	257	13	5.1
Nrp2	4qds_A	0.6	1055	0	17	0	1038	257	0	0.0
Nrp2	4qds_A	0.7	1055	0	1	0	1054	257	0	0.0
Nrp2	4qds_A	0.8	1055	0	0	0	1055	257	0	0.0
OxyR	4xws_D	0.5	1345	6	46	455	838	383	0	0.0
OxyR	4xws_D	0.6	1345	4	34	380	927	383	0	0.0
OxyR	4xws_D	0.7	1345	21	11	324	989	383	17	4.4
OxyR	4xws_D	0.8	1345	101	1	95	1148	383	99	25.8
OxyR	4y0m_J	0.5	1465	6	57	500	902	421	2	0.5
OxyR	4y0m_J	0.6	1465	6	83	382	994	421	1	0.2
OxyR	4y0m_J	0.7	1465	13	34	313	1105	421	9	2.1
OxyR	4y0m_J	0.8	1465	128	3	66	1268	421	128	30.4
PimA	4n9w_A	0.5	1285	864	10	0	411	770	716	93.0
PimA	4n9w_A	0.6	1285	647	2	0	636	770	612	79.5
PimA	4n9w_A	0.7	1285	184	0	0	1101	770	183	23.8
PimA	4n9w_A	0.8	1285	0	0	0	1285	770	0	0.0
PimA	4nc9_C	0.5	1358	881	11	0	466	777	724	93.2
PimA	4nc9_C	0.6	1358	651	2	0	705	777	615	79.2
PimA	4nc9_C	0.7	1358	168	0	0	1190	777	166	21.4
PimA	4nc9_C	0.8	1358	0	0	0	1358	777	0	0.0
RfaH	2oug_C	0.5	1220	193	286	0	741	369	137	37.1
RfaH	2oug_C	0.6	1220	147	87	0	986	369	121	32.8
RfaH	2oug_C	0.7	1220	122	31	0	1067	369	112	30.4
RfaH	2oug_C	0.8	1220	0	0	0	1220	369	0	0.0
