## supplement_v6 for "Confidence Without Verification: Screening pLDDT Unreliability in AlphaFold2 Fold-Switching Predictions": tmscores_a_unrelaxed.txt

2_004 : 0.24	0.23	0.23	0.22	0.24	0.26	0.24	0.24	0.28	0.23	0.23	0.23	0.27	0.25	0.26	0.23	0.25	0.26	0.27	0.22	0.24	0.25	0.25	0.23	0.22	0.25	0.24	0.24	0.23	0.25	0.24	0.23	0.28	0.23	0.23	0.21	0.23	0.23	0.22	0.25	0.23	0.26	0.24	0.26	0.24	0.21	0.24	0.22	0.24	0.23
2_U10-003 : 0.24	0.24	0.24	0.26	0.25	0.24	0.23	0.25	0.24	0.25	0.24	0.24	0.24	0.23	0.24	0.25	0.25	0.24	0.24	0.24	0.24	0.23	0.25	0.24	0.24	0.24	0.24	0.24	0.25	0.26	0.25	0.23	0.24	0.24	0.24	0.24	0.23	0.24	0.24	0.25	0.24	0.24	0.24	0.25	0.25	0.24	0.25	0.24	0.24	0.24
2_027 : 0.24	0.23	0.25	0.25	0.26	0.25	0.22	0.22	0.26	0.27	0.26	0.24	0.28	0.26	0.24	0.22	0.3	0.25	0.27	0.29	0.25	0.24	0.23	0.27	0.25	0.26	0.24	0.28	0.26	0.28	0.28	0.22	0.26	0.25	0.24	0.23	0.24	0.27	0.25	0.28	0.26	0.27	0.26	0.26	0.26	0.25	0.23	0.25	0.26	0.23
2_008 : 0.25	0.29	0.27	0.26	0.25	0.21	0.22	0.25	0.24	0.27	0.24	0.26	0.26	0.23	0.22	0.23	0.25	0.27	0.24	0.22	0.24	0.25	0.24	0.24	0.25	0.24	0.25	0.24	0.28	0.25	0.26	0.26	0.27	0.27	0.24	0.26	0.27	0.22	0.27	0.23	0.26	0.24	0.24	0.24	0.25	0.23	0.24	0.25	0.25	0.25
2_050 : 0.23	0.25	0.25	0.25	0.25	0.22	0.22	0.26	0.26	0.23	0.23	0.25	0.24	0.24	0.26	0.23	0.23	0.24	0.25	0.26	0.24	0.23	0.27	0.25	0.22	0.26	0.23	0.21	0.21	0.25	0.26	0.23	0.24	0.27	0.24	0.24	0.22	0.26	0.23	0.22	0.23	0.25	0.23	0.22	0.25	0.24	0.25	0.24	0.25	0.26
2_018 : 0.24	0.24	0.25	0.24	0.23	0.26	0.24	0.25	0.25	0.25	0.25	0.26	0.24	0.25	0.25	0.25	0.23	0.28	0.24	0.23	0.28	0.24	0.28	0.24	0.26	0.28	0.24	0.24	0.25	0.25	0.25	0.25	0.26	0.24	0.25	0.24	0.24	0.26	0.24	0.24	0.24	0.24	0.24	0.23	0.25	0.24	0.27	0.24	0.24	0.25
2_U10-000 : 0.25	0.25	0.25	0.25	0.25	0.25	0.25	0.23	0.24	0.24	0.25	0.24	0.24	0.25	0.24	0.25	0.25	0.25	0.24	0.25	0.25	0.25	0.25	0.24	0.25	0.25	0.25	0.25	0.25	0.25	0.25	0.25	0.26	0.25	0.25	0.24	0.24	0.25	0.24	0.25	0.25	0.24	0.25	0.24	0.25	0.24	0.24	0.25	0.25	0.24
2_028 : 0.25	0.26	0.26	0.25	0.24	0.24	0.24	0.27	0.23	0.28	0.26	0.26	0.21	0.25	0.28	0.28	0.27	0.24	0.26	0.26	0.28	0.27	0.26	0.26	0.25	0.27	0.26	0.26	0.25	0.26	0.27	0.25	0.24	0.25	0.24	0.28	0.24	0.28	0.25	0.25	0.26	0.27	0.29	0.28	0.24	0.28	0.24	0.26	0.27	0.24
2_038 : 0.23	0.25	0.24	0.2	0.26	0.23	0.27	0.27	0.23	0.26	0.23	0.23	0.23	0.25	0.24	0.22	0.26	0.27	0.26	0.23	0.24	0.24	0.25	0.25	0.28	0.22	0.23	0.24	0.26	0.25	0.22	0.24	0.28	0.23	0.22	0.22	0.27	0.27	0.23	0.25	0.27	0.25	0.25	0.25	0.23	0.23	0.24	0.23	0.25	0.24
2_046 : 0.28	0.24	0.22	0.24	0.23	0.25	0.23	0.25	0.27	0.24	0.28	0.24	0.27	0.24	0.25	0.27	0.27	0.24	0.24	0.3	0.25	0.25	0.23	0.24	0.25	0.24	0.23	0.24	0.26	0.25	0.24	0.24	0.22	0.25	0.25	0.25	0.24	0.25	0.26	0.22	0.25	0.26	0.25	0.26	0.25	0.24	0.25	0.25	0.25	0.25
2_048 : 0.24	0.26	0.26	0.24	0.27	0.25	0.26	0.25	0.27	0.27	0.24	0.24	0.24	0.28	0.34	0.24	0.26	0.25	0.26	0.23	0.25	0.24	0.27	0.27	0.26	0.29	0.31	0.25	0.24	0.23	0.24	0.28	0.26	0.26	0.27	0.25	0.25	0.23	0.28	0.26	0.27	0.26	0.24	0.26	0.24	0.24	0.23	0.29	0.26	0.23
2_014 : 0.24	0.27	0.25	0.24	0.24	0.23	0.24	0.27	0.25	0.26	0.25	0.26	0.25	0.26	0.28	0.28	0.28	0.26	0.23	0.27	0.27	0.24	0.26	0.26	0.26	0.26	0.27	0.26	0.25	0.25	0.28	0.26	0.24	0.27	0.27	0.25	0.25	0.23	0.24	0.27	0.28	0.25	0.26	0.26	0.28	0.26	0.24	0.25	0.26	0.23
2_U10-004 : 0.25	0.25	0.25	0.28	0.24	0.25	0.25	0.25	0.25	0.25	0.25	0.25	0.25	0.25	0.24	0.24	0.25	0.25	0.26	0.25	0.25	0.26	0.25	0.25	0.26	0.25	0.26	0.25	0.25	0.25	0.25	0.26	0.25	0.24	0.26	0.25	0.25	0.25	0.25	0.25	0.26	0.26	0.25	0.25	0.25	0.25	0.27	0.25	0.25	0.27
2_022 : 0.25	0.28	0.26	0.26	0.23	0.26	0.25	0.21	0.24	0.23	0.26	0.24	0.26	0.26	0.29	0.24	0.29	0.27	0.25	0.23	0.24	0.27	0.23	0.25	0.28	0.23	0.25	0.23	0.25	0.24	0.24	0.24	0.27	0.23	0.25	0.23	0.27	0.24	0.25	0.26	0.27	0.29	0.24	0.22	0.29	0.25	0.25	0.24	0.23	0.28
2_035 : 0.22	0.22	0.25	0.25	0.21	0.24	0.22	0.28	0.27	0.23	0.27	0.22	0.26	0.25	0.28	0.27	0.22	0.28	0.29	0.26	0.28	0.25	0.24	0.31	0.21	0.27	0.29	0.29	0.26	0.3	0.26	0.27	0.22	0.29	0.29	0.27	0.23	0.28	0.28	0.24	0.28	0.22	0.26	0.28	0.27	0.25	0.28	0.28	0.28	0.27
2_052 : 0.26	0.25	0.25	0.24	0.25	0.24	0.24	0.25	0.24	0.25	0.25	0.24	0.24	0.25	0.25	0.25	0.25	0.27	0.25	0.25	0.25	0.24	0.27	0.25	0.26	0.24	0.25	0.25	0.24	0.25	0.26	0.25	0.25	0.25	0.24	0.25	0.25	0.25	0.26	0.25	0.25	0.25	0.25	0.24	0.24	0.25	0.24	0.24	0.26	0.24
2_029 : 0.25	0.26	0.26	0.24	0.24	0.24	0.29	0.22	0.26	0.27	0.28	0.24	0.24	0.24	0.24	0.25	0.24	0.24	0.24	0.26	0.26	0.24	0.25	0.25	0.27	0.24	0.25	0.26	0.25	0.26	0.27	0.25	0.24	0.24	0.26	0.24	0.25	0.26	0.25	0.28	0.26	0.24	0.26	0.24	0.26	0.25	0.24	0.24	0.24	0.24
2_010 : 0.24	0.23	0.23	0.24	0.24	0.27	0.25	0.24	0.25	0.24	0.24	0.24	0.26	0.24	0.24	0.27	0.24	0.24	0.25	0.26	0.25	0.24	0.26	0.25	0.27	0.25	0.27	0.26	0.28	0.24	0.25	0.26	0.27	0.22	0.24	0.23	0.26	0.23	0.25	0.21	0.24	0.29	0.26	0.23	0.22	0.26	0.27	0.24	0.22	0.26
2_023 : 0.24	0.25	0.25	0.24	0.25	0.23	0.25	0.25	0.24	0.24	0.25	0.26	0.24	0.25	0.26	0.25	0.26	0.25	0.25	0.25	0.25	0.24	0.25	0.23	0.24	0.24	0.24	0.22	0.24	0.27	0.24	0.27	0.25	0.24	0.25	0.24	0.26	0.23	0.24	0.24	0.24	0.23	0.23	0.25	0.25	0.24	0.25	0.24	0.25	0.24
2_U10-009 : 0.25	0.24	0.27	0.27	0.26	0.25	0.23	0.24	0.27	0.26	0.25	0.25	0.27	0.25	0.26	0.26	0.24	0.25	0.25	0.23	0.24	0.24	0.23	0.25	0.26	0.25	0.24	0.26	0.26	0.24	0.25	0.23	0.24	0.25	0.25	0.25	0.27	0.25	0.25	0.27	0.23	0.24	0.24	0.25	0.27	0.26	0.25	0.24	0.27	0.26
2_024 : 0.24	0.27	0.25	0.25	0.27	0.25	0.26	0.25	0.26	0.25	0.26	0.24	0.25	0.25	0.25	0.23	0.25	0.27	0.25	0.25	0.25	0.27	0.25	0.24	0.24	0.25	0.25	0.24	0.25	0.25	0.26	0.25	0.25	0.24	0.26	0.24	0.25	0.25	0.26	0.24	0.25	0.22	0.25	0.26	0.24	0.25	0.25	0.24	0.25	0.25
2_U100-006 : 0.25	0.25	0.25	0.25	0.24	0.25	0.24	0.25	0.24	0.25	0.25	0.25	0.25	0.25	0.25	0.26	0.25	0.24	0.24	0.25	0.24	0.24	0.24	0.25	0.25	0.25	0.24	0.25	0.25	0.25	0.24	0.24	0.24	0.24	0.24	0.24	0.25	0.24	0.25	0.25	0.25	0.24	0.25	0.25	0.25	0.25	0.25	0.24	0.25	0.24
2_025 : 0.25	0.24	0.25	0.26	0.26	0.25	0.24	0.24	0.26	0.26	0.26	0.27	0.26	0.25	0.24	0.28	0.25	0.3	0.26	0.26	0.24	0.25	0.25	0.28	0.24	0.26	0.28	0.28	0.26	0.25	0.25	0.25	0.28	0.25	0.26	0.25	0.25	0.23	0.24	0.26	0.26	0.26	0.29	0.25	0.24	0.26	0.26	0.25	0.25	0.24
2_U100-003 : 0.25	0.25	0.25	0.25	0.25	0.24	0.24	0.25	0.25	0.25	0.25	0.25	0.25	0.25	0.24	0.26	0.25	0.25	0.25	0.25	0.25	0.25	0.25	0.25	0.25	0.26	0.25	0.25	0.25	0.25	0.25	0.25	0.25	0.26	0.25	0.25	0.25	0.25	0.25	0.25	0.25	0.25	0.25	0.25	0.25	0.25	0.25	0.25	0.25	0.25
2_051 : 0.28	0.26	0.25	0.24	0.22	0.27	0.27	0.25	0.29	0.25	0.23	0.25	0.26	0.23	0.26	0.3	0.25	0.25	0.27	0.26	0.25	0.26	0.26	0.24	0.24	0.22	0.27	0.27	0.25	0.24	0.23	0.26	0.25	0.23	0.23	0.25	0.25	0.24	0.23	0.24	0.26	0.21	0.24	0.32	0.25	0.23	0.24	0.25	0.25	0.28
2_037 : 0.25	0.24	0.25	0.27	0.28	0.27	0.28	0.24	0.25	0.24	0.26	0.25	0.23	0.26	0.26	0.27	0.27	0.23	0.23	0.24	0.27	0.27	0.26	0.25	0.24	0.27	0.28	0.26	0.23	0.26	0.27	0.25	0.25	0.27	0.23	0.27	0.27	0.28	0.28	0.26	0.26	0.23	0.23	0.26	0.26	0.26	0.23	0.24	0.26	0.24
2_041 : 0.26	0.24	0.27	0.27	0.26	0.23	0.25	0.23	0.25	0.28	0.25	0.24	0.25	0.27	0.25	0.24	0.26	0.26	0.26	0.25	0.27	0.26	0.24	0.27	0.23	0.27	0.27	0.27	0.22	0.24	0.25	0.25	0.25	0.25	0.24	0.24	0.25	0.25	0.25	0.3	0.27	0.24	0.25	0.26	0.27	0.25	0.24	0.21	0.27	0.25
2_034 : 0.27	0.23	0.25	0.27	0.27	0.24	0.27	0.27	0.27	0.25	0.25	0.24	0.26	0.23	0.25	0.25	0.25	0.25	0.25	0.29	0.26	0.26	0.27	0.25	0.28	0.26	0.25	0.26	0.27	0.23	0.22	0.25	0.27	0.24	0.23	0.26	0.28	0.23	0.26	0.25	0.23	0.24	0.24	0.24	0.22	0.24	0.28	0.25	0.25	0.28
2_U10-006 : 0.26	0.24	0.25	0.25	0.25	0.24	0.25	0.26	0.27	0.25	0.25	0.25	0.27	0.26	0.25	0.26	0.25	0.24	0.25	0.24	0.26	0.23	0.25	0.25	0.25	0.24	0.25	0.25	0.25	0.24	0.25	0.25	0.26	0.26	0.24	0.25	0.26	0.25	0.25	0.2	0.25	0.26	0.25	0.24	0.26	0.26	0.25	0.25	0.25	0.25
2_053 : 0.21	0.24	0.24	0.2	0.26	0.23	0.25	0.22	0.22	0.21	0.23	0.24	0.24	0.23	0.23	0.23	0.25	0.25	0.27	0.23	0.21	0.2	0.21	0.23	0.23	0.25	0.23	0.24	0.27	0.26	0.22	0.22	0.22	0.2	0.25	0.23	0.24	0.2	0.23	0.21	0.23	0.22	0.22	0.23	0.19	0.23	0.2	0.23	0.22	0.23
2_003 : 0.27	0.25	0.26	0.23	0.28	0.28	0.31	0.26	0.24	0.24	0.28	0.25	0.28	0.27	0.28	0.29	0.24	0.23	0.31	0.25	0.28	0.23	0.27	0.27	0.28	0.28	0.25	0.27	0.23	0.28	0.24	0.26	0.25	0.28	0.29	0.25	0.26	0.3	0.28	0.28	0.29	0.27	0.28	0.25	0.24	0.27	0.24	0.28	0.25	0.34
2_020 : 0.27	0.24	0.28	0.24	0.24	0.26	0.25	0.29	0.25	0.26	0.24	0.27	0.29	0.27	0.28	0.24	0.25	0.26	0.27	0.27	0.29	0.28	0.26	0.27	0.27	0.25	0.26	0.29	0.27	0.24	0.28	0.24	0.27	0.27	0.28	0.23	0.25	0.24	0.26	0.26	0.28	0.25	0.28	0.26	0.27	0.25	0.27	0.27	0.24	0.27
2_031 : 0.25	0.26	0.26	0.25	0.23	0.27	0.27	0.26	0.27	0.23	0.26	0.23	0.27	0.27	0.23	0.22	0.25	0.26	0.27	0.25	0.25	0.24	0.24	0.21	0.26	0.26	0.27	0.25	0.24	0.26	0.27	0.28	0.24	0.25	0.28	0.27	0.23	0.25	0.24	0.24	0.24	0.28	0.22	0.22	0.24	0.27	0.27	0.24	0.25	0.26
2_U100-007 : 0.25	0.25	0.25	0.25	0.25	0.25	0.24	0.25	0.25	0.26	0.25	0.25	0.25	0.26	0.25	0.25	0.25	0.25	0.24	0.25	0.25	0.25	0.25	0.25	0.25	0.25	0.24	0.25	0.25	0.25	0.25	0.25	0.25	0.25	0.25	0.25	0.25	0.25	0.25	0.26	0.25	0.25	0.24	0.25	0.25	0.25	0.24	0.24	0.25	0.24
2_016 : 0.26	0.23	0.22	0.27	0.22	0.23	0.27	0.25	0.21	0.27	0.25	0.26	0.24	0.25	0.23	0.21	0.27	0.23	0.26	0.23	0.23	0.25	0.23	0.25	0.23	0.23	0.23	0.23	0.24	0.24	0.24	0.25	0.23	0.24	0.26	0.21	0.23	0.22	0.24	0.26	0.25	0.22	0.23	0.24	0.24	0.21	0.24	0.24	0.25	0.26
2_019 : 0.24	0.26	0.25	0.24	0.24	0.26	0.25	0.27	0.23	0.27	0.23	0.25	0.25	0.25	0.27	0.21	0.24	0.25	0.24	0.25	0.24	0.2	0.23	0.25	0.24	0.22	0.26	0.28	0.24	0.26	0.28	0.24	0.25	0.24	0.21	0.21	0.24	0.2	0.22	0.24	0.27	0.23	0.21	0.22	0.24	0.28	0.26	0.28	0.25	0.25
2_021 : 0.25	0.25	0.25	0.27	0.27	0.26	0.29	0.28	0.25	0.24	0.26	0.26	0.25	0.25	0.27	0.26	0.26	0.24	0.26	0.25	0.26	0.26	0.3	0.25	0.27	0.27	0.23	0.3	0.27	0.26	0.25	0.29	0.27	0.27	0.26	0.26	0.25	0.27	0.25	0.26	0.26	0.24	0.25	0.25	0.24	0.25	0.27	0.25	0.26	0.25
2_012 : 0.25	0.23	0.26	0.26	0.24	0.26	0.25	0.27	0.24	0.23	0.22	0.26	0.25	0.23	0.25	0.22	0.24	0.25	0.26	0.26	0.26	0.25	0.25	0.24	0.26	0.24	0.25	0.25	0.24	0.23	0.23	0.24	0.24	0.25	0.25	0.24	0.26	0.26	0.21	0.23	0.25	0.24	0.22	0.21	0.26	0.23	0.23	0.24	0.24	0.24
2_015 : 0.26	0.28	0.26	0.26	0.23	0.23	0.26	0.22	0.25	0.27	0.27	0.26	0.27	0.24	0.26	0.26	0.24	0.24	0.23	0.22	0.26	0.26	0.25	0.26	0.24	0.25	0.23	0.27	0.28	0.29	0.23	0.26	0.25	0.27	0.25	0.25	0.24	0.25	0.26	0.26	0.25	0.22	0.25	0.27	0.27	0.27	0.26	0.28	0.25	0.27
2_007 : 0.25	0.26	0.25	0.27	0.23	0.24	0.23	0.25	0.26	0.25	0.25	0.25	0.26	0.27	0.25	0.26	0.23	0.22	0.25	0.23	0.23	0.24	0.26	0.22	0.26	0.27	0.25	0.25	0.24	0.25	0.24	0.25	0.26	0.26	0.24	0.23	0.27	0.25	0.29	0.25	0.26	0.25	0.25	0.26	0.23	0.24	0.28	0.26	0.24	0.22
2_042 : 0.25	0.24	0.23	0.25	0.25	0.26	0.24	0.25	0.25	0.25	0.26	0.27	0.25	0.24	0.25	0.23	0.25	0.24	0.25	0.26	0.25	0.27	0.25	0.27	0.24	0.29	0.23	0.25	0.25	0.25	0.25	0.24	0.25	0.25	0.25	0.26	0.26	0.25	0.24	0.24	0.25	0.25	0.27	0.25	0.25	0.26	0.24	0.23	0.26	0.23
2_044 : 0.26	0.26	0.25	0.25	0.26	0.26	0.24	0.27	0.26	0.24	0.25	0.27	0.23	0.25	0.24	0.24	0.24	0.24	0.25	0.24	0.28	0.27	0.25	0.25	0.27	0.25	0.24	0.25	0.27	0.25	0.26	0.25	0.25	0.26	0.25	0.25	0.25	0.24	0.25	0.28	0.24	0.26	0.23	0.24	0.24	0.24	0.26	0.27	0.25	0.25
2_011 : 0.26	0.24	0.25	0.24	0.25	0.24	0.26	0.24	0.25	0.24	0.26	0.26	0.24	0.26	0.24	0.27	0.24	0.24	0.24	0.26	0.25	0.25	0.26	0.25	0.26	0.25	0.24	0.24	0.26	0.25	0.24	0.24	0.22	0.24	0.25	0.26	0.26	0.26	0.26	0.23	0.26	0.25	0.26	0.26	0.25	0.24	0.24	0.26	0.26	0.26
2_U100-001 : 0.25	0.24	0.24	0.24	0.24	0.24	0.24	0.25	0.24	0.25	0.25	0.25	0.25	0.25	0.23	0.25	0.25	0.24	0.24	0.24	0.23	0.24	0.24	0.24	0.25	0.25	0.23	0.25	0.24	0.24	0.24	0.25	0.25	0.25	0.24	0.25	0.25	0.24	0.25	0.23	0.24	0.25	0.25	0.24	0.25	0.24	0.25	0.25	0.24	0.24
2_U100-000 : 0.25	0.25	0.25	0.25	0.24	0.25	0.24	0.25	0.25	0.25	0.24	0.25	0.24	0.25	0.24	0.24	0.24	0.25	0.25	0.24	0.25	0.25	0.25	0.24	0.25	0.25	0.25	0.25	0.25	0.25	0.24	0.25	0.25	0.25	0.25	0.25	0.25	0.25	0.25	0.24	0.25	0.25	0.25	0.25	0.25	0.25	0.25	0.25	0.25	0.25
2_U10-008 : 0.26	0.25	0.24	0.24	0.25	0.25	0.24	0.24	0.27	0.25	0.26	0.24	0.25	0.25	0.28	0.25	0.24	0.25	0.26	0.25	0.26	0.25	0.24	0.25	0.25	0.26	0.27	0.24	0.25	0.25	0.24	0.25	0.27	0.24	0.26	0.24	0.25	0.24	0.24	0.25	0.25	0.25	0.24	0.25	0.25	0.25	0.27	0.26	0.24	0.26
2_001 : 0.24	0.25	0.25	0.24	0.26	0.25	0.24	0.25	0.25	0.23	0.25	0.26	0.25	0.24	0.25	0.24	0.22	0.24	0.24	0.25	0.26	0.25	0.24	0.25	0.24	0.25	0.25	0.24	0.24	0.24	0.25	0.25	0.24	0.24	0.24	0.25	0.24	0.24	0.25	0.25	0.25	0.24	0.25	0.26	0.23	0.24	0.24	0.25	0.24	0.25
2_036 : 0.24	0.23	0.25	0.24	0.25	0.24	0.23	0.25	0.25	0.24	0.25	0.23	0.25	0.25	0.24	0.23	0.25	0.24	0.24	0.25	0.24	0.25	0.24	0.25	0.24	0.25	0.25	0.25	0.24	0.25	0.24	0.23	0.25	0.25	0.24	0.24	0.24	0.24	0.25	0.25	0.25	0.25	0.23	0.24	0.24	0.25	0.24	0.25	0.24	0.25
2_033 : 0.25	0.24	0.25	0.25	0.25	0.25	0.25	0.25	0.25	0.25	0.25	0.26	0.25	0.24	0.25	0.25	0.25	0.25	0.25	0.25	0.25	0.25	0.25	0.25	0.25	0.25	0.24	0.25	0.25	0.25	0.25	0.25	0.25	0.25	0.26	0.26	0.25	0.25	0.25	0.25	0.25	0.25	0.25	0.24	0.25	0.25	0.26	0.25	0.26	0.25
2_054 : 0.21	0.28	0.27	0.24	0.3	0.26	0.24	0.26	0.28	0.26	0.29	0.23	0.27	0.23	0.27	0.25	0.24	0.25	0.28	0.24	0.29	0.25	0.24	0.26	0.26	0.27	0.25	0.27	0.24	0.25	0.23	0.25	0.28	0.29	0.24	0.24	0.27	0.28	0.25	0.29	0.28	0.23	0.29	0.24	0.26	0.28	0.23	0.27	0.26	0.25
2_005 : 0.22	0.2	0.24	0.23	0.21	0.21	0.23	0.23	0.25	0.21	0.23	0.25	0.23	0.24	0.23	0.24	0.25	0.23	0.23	0.26	0.23	0.23	0.25	0.23	0.24	0.26	0.26	0.23	0.24	0.25	0.23	0.23	0.24	0.24	0.22	0.25	0.25	0.23	0.24	0.22	0.25	0.22	0.25	0.26	0.23	0.25	0.23	0.23	0.24	0.25
2_047 : 0.27	0.25	0.24	0.24	0.22	0.24	0.26	0.23	0.23	0.25	0.25	0.23	0.23	0.23	0.21	0.24	0.24	0.25	0.23	0.24	0.27	0.25	0.23	0.24	0.25	0.29	0.25	0.25	0.3	0.25	0.26	0.25	0.27	0.27	0.28	0.26	0.29	0.23	0.28	0.24	0.23	0.24	0.28	0.25	0.22	0.22	0.25	0.26	0.29	0.25
2_U100-004 : 0.25	0.25	0.25	0.25	0.24	0.25	0.25	0.25	0.25	0.25	0.24	0.25	0.24	0.24	0.25	0.25	0.25	0.25	0.24	0.24	0.25	0.24	0.24	0.24	0.25	0.25	0.24	0.25	0.25	0.23	0.25	0.25	0.24	0.25	0.25	0.25	0.25	0.25	0.25	0.24	0.24	0.25	0.25	0.25	0.25	0.25	0.25	0.25	0.25	0.25
2_030 : 0.25	0.24	0.24	0.24	0.25	0.23	0.25	0.25	0.25	0.24	0.26	0.25	0.24	0.25	0.25	0.26	0.2	0.25	0.24	0.24	0.25	0.23	0.27	0.25	0.24	0.26	0.26	0.23	0.26	0.25	0.23	0.23	0.25	0.23	0.25	0.21	0.24	0.23	0.24	0.26	0.24	0.25	0.27	0.24	0.22	0.25	0.23	0.25	0.23	0.23
2_049 : 0.23	0.22	0.27	0.24	0.23	0.25	0.22	0.23	0.29	0.24	0.24	0.23	0.24	0.23	0.21	0.25	0.22	0.24	0.2	0.25	0.23	0.27	0.28	0.25	0.24	0.23	0.24	0.25	0.27	0.24	0.24	0.2	0.25	0.2	0.24	0.24	0.23	0.26	0.26	0.24	0.24	0.24	0.23	0.24	0.28	0.24	0.24	0.22	0.27	0.2
2_009 : 0.26	0.22	0.25	0.23	0.26	0.26	0.22	0.25	0.2	0.27	0.23	0.24	0.23	0.23	0.23	0.24	0.21	0.26	0.25	0.22	0.23	0.18	0.24	0.23	0.28	0.24	0.24	0.24	0.24	0.23	0.25	0.24	0.26	0.28	0.25	0.23	0.24	0.26	0.23	0.29	0.22	0.24	0.24	0.25	0.22	0.23	0.27	0.26	0.25	0.24
2_U10-005 : 0.25	0.25	0.25	0.25	0.25	0.24	0.24	0.24	0.24	0.25	0.23	0.24	0.24	0.26	0.24	0.25	0.24	0.25	0.25	0.25	0.25	0.25	0.25	0.25	0.24	0.25	0.24	0.26	0.25	0.26	0.24	0.24	0.25	0.25	0.25	0.24	0.25	0.26	0.24	0.25	0.25	0.25	0.25	0.24	0.26	0.26	0.24	0.25	0.23	0.27
2_U10-007 : 0.25	0.25	0.24	0.25	0.24	0.25	0.25	0.25	0.25	0.24	0.25	0.25	0.25	0.25	0.26	0.25	0.25	0.25	0.24	0.24	0.24	0.25	0.25	0.24	0.24	0.25	0.25	0.25	0.25	0.25	0.25	0.24	0.25	0.25	0.25	0.25	0.25	0.25	0.25	0.25	0.25	0.26	0.25	0.25	0.25	0.25	0.25	0.25	0.25	0.25
2_017 : 0.22	0.22	0.24	0.24	0.24	0.24	0.23	0.26	0.26	0.24	0.23	0.21	0.23	0.22	0.24	0.25	0.24	0.22	0.24	0.25	0.23	0.25	0.23	0.25	0.23	0.23	0.23	0.22	0.25	0.24	0.24	0.24	0.23	0.23	0.23	0.24	0.25	0.23	0.24	0.23	0.25	0.24	0.23	0.24	0.24	0.25	0.22	0.24	0.24	0.25
2_002 : 0.25	0.24	0.25	0.25	0.25	0.25	0.25	0.24	0.24	0.24	0.25	0.24	0.24	0.24	0.25	0.25	0.25	0.24	0.25	0.25	0.25	0.25	0.25	0.25	0.25	0.26	0.25	0.24	0.25	0.25	0.25	0.24	0.25	0.25	0.25	0.25	0.25	0.25	0.25	0.25	0.25	0.25	0.25	0.24	0.24	0.24	0.24	0.24	0.24	0.25
2_013 : 0.25	0.24	0.24	0.24	0.26	0.25	0.25	0.28	0.25	0.24	0.26	0.25	0.25	0.26	0.25	0.26	0.26	0.28	0.25	0.25	0.26	0.24	0.26	0.26	0.25	0.23	0.25	0.25	0.25	0.25	0.26	0.25	0.24	0.26	0.25	0.25	0.25	0.25	0.25	0.25	0.25	0.26	0.25	0.27	0.25	0.25	0.25	0.25	0.25	0.28
2_032 : 0.26	0.26	0.24	0.27	0.26	0.28	0.26	0.24	0.24	0.27	0.27	0.25	0.24	0.25	0.26	0.25	0.25	0.25	0.26	0.24	0.25	0.28	0.25	0.25	0.26	0.25	0.26	0.26	0.24	0.25	0.25	0.25	0.25	0.26	0.25	0.26	0.24	0.25	0.25	0.28	0.26	0.28	0.26	0.25	0.28	0.26	0.28	0.27	0.25	0.24
2_U100-008 : 0.25	0.25	0.24	0.24	0.25	0.25	0.24	0.24	0.24	0.25	0.25	0.25	0.24	0.25	0.25	0.24	0.25	0.25	0.25	0.24	0.24	0.25	0.24	0.25	0.24	0.24	0.24	0.24	0.25	0.25	0.25	0.24	0.25	0.24	0.25	0.25	0.24	0.25	0.24	0.24	0.24	0.25	0.25	0.25	0.25	0.25	0.25	0.25	0.26	0.25
2_006 : 0.26	0.25	0.25	0.25	0.26	0.24	0.25	0.26	0.25	0.26	0.26	0.25	0.25	0.25	0.25	0.25	0.25	0.26	0.25	0.25	0.26	0.26	0.24	0.25	0.27	0.25	0.25	0.25	0.25	0.25	0.24	0.25	0.24	0.25	0.25	0.26	0.24	0.25	0.26	0.25	0.25	0.25	0.25	0.25	0.25	0.24	0.26	0.26	0.25	0.24
2_040 : 0.23	0.26	0.28	0.26	0.26	0.26	0.24	0.23	0.24	0.26	0.24	0.24	0.23	0.23	0.25	0.24	0.21	0.27	0.23	0.25	0.27	0.25	0.2	0.26	0.25	0.25	0.27	0.22	0.24	0.27	0.23	0.27	0.23	0.23	0.22	0.25	0.23	0.25	0.27	0.23	0.27	0.26	0.22	0.23	0.24	0.25	0.24	0.24	0.24	0.23
2_U10-001 : 0.25	0.25	0.24	0.27	0.25	0.25	0.24	0.25	0.26	0.24	0.24	0.26	0.23	0.24	0.26	0.24	0.24	0.26	0.26	0.25	0.24	0.24	0.24	0.25	0.24	0.25	0.25	0.25	0.24	0.25	0.25	0.25	0.25	0.25	0.24	0.26	0.27	0.25	0.24	0.24	0.24	0.25	0.25	0.24	0.25	0.24	0.25	0.25	0.25	0.24
2_039 : 0.28	0.26	0.26	0.26	0.26	0.29	0.3	0.26	0.25	0.23	0.27	0.24	0.26	0.27	0.23	0.24	0.23	0.25	0.25	0.26	0.25	0.26	0.24	0.25	0.27	0.27	0.24	0.26	0.25	0.26	0.27	0.27	0.25	0.26	0.27	0.24	0.27	0.27	0.27	0.25	0.25	0.26	0.24	0.25	0.24	0.24	0.27	0.25	0.26	0.25
2_U100-002 : 0.24	0.25	0.25	0.25	0.25	0.25	0.25	0.24	0.24	0.24	0.25	0.24	0.25	0.24	0.25	0.24	0.24	0.25	0.24	0.24	0.25	0.24	0.25	0.24	0.24	0.24	0.24	0.24	0.25	0.25	0.25	0.25	0.24	0.25	0.24	0.25	0.25	0.24	0.25	0.25	0.25	0.24	0.25	0.24	0.25	0.24	0.24	0.24	0.25	0.25
2_U100-009 : 0.25	0.25	0.24	0.24	0.25	0.25	0.25	0.24	0.25	0.25	0.25	0.25	0.25	0.24	0.25	0.25	0.25	0.25	0.25	0.25	0.25	0.25	0.24	0.25	0.23	0.25	0.24	0.24	0.25	0.25	0.24	0.25	0.25	0.25	0.24	0.25	0.22	0.24	0.25	0.24	0.25	0.25	0.25	0.25	0.25	0.25	0.24	0.25	0.24	0.25
2_000 : 0.25	0.25	0.24	0.25	0.24	0.25	0.24	0.24	0.23	0.25	0.24	0.23	0.25	0.24	0.24	0.24	0.24	0.26	0.24	0.25	0.26	0.25	0.24	0.24	0.25	0.26	0.24	0.24	0.25	0.26	0.24	0.25	0.25	0.25	0.25	0.25	0.23	0.24	0.24	0.25	0.25	0.25	0.25	0.25	0.25	0.25	0.25	0.25	0.25	0.24
2_U100-005 : 0.24	0.24	0.24	0.25	0.23	0.24	0.25	0.25	0.24	0.24	0.24	0.24	0.25	0.24	0.24	0.24	0.23	0.24	0.24	0.24	0.24	0.24	0.24	0.24	0.24	0.25	0.25	0.24	0.24	0.24	0.24	0.22	0.24	0.24	0.24	0.24	0.24	0.25	0.24	0.24	0.24	0.25	0.24	0.24	0.24	0.23	0.24	0.24	0.25	0.23
2_U10-002 : 0.25	0.25	0.23	0.26	0.25	0.25	0.25	0.27	0.24	0.24	0.24	0.24	0.25	0.25	0.25	0.25	0.25	0.25	0.23	0.25	0.26	0.24	0.24	0.25	0.24	0.25	0.27	0.26	0.24	0.23	0.24	0.25	0.24	0.23	0.25	0.27	0.25	0.26	0.25	0.24	0.25	0.25	0.25	0.24	0.25	0.24	0.24	0.26	0.25	0.23
2_026 : 0.27	0.25	0.28	0.27	0.26	0.27	0.26	0.27	0.27	0.25	0.26	0.27	0.25	0.27	0.23	0.27	0.27	0.25	0.23	0.28	0.28	0.26	0.27	0.26	0.26	0.27	0.28	0.27	0.27	0.27	0.27	0.28	0.26	0.28	0.27	0.24	0.26	0.24	0.27	0.26	0.25	0.27	0.25	0.25	0.27	0.23	0.25	0.25	0.27	0.25
2_043 : 0.25	0.25	0.24	0.28	0.29	0.29	0.24	0.24	0.25	0.25	0.24	0.25	0.25	0.25	0.24	0.21	0.3	0.26	0.25	0.26	0.24	0.26	0.3	0.24	0.24	0.25	0.25	0.25	0.24	0.25	0.26	0.27	0.24	0.3	0.4	0.25	0.26	0.26	0.25	0.22	0.26	0.25	0.23	0.25	0.25	0.26	0.24	0.24	0.23	0.24
2_045 : 0.24	0.26	0.24	0.23	0.24	0.23	0.26	0.22	0.24	0.26	0.24	0.26	0.2	0.23	0.24	0.25	0.26	0.25	0.24	0.25	0.24	0.25	0.23	0.24	0.26	0.27	0.23	0.26	0.24	0.29	0.26	0.25	0.25	0.25	0.23	0.23	0.24	0.24	0.22	0.24	0.28	0.23	0.22	0.26	0.23	0.27	0.24	0.26	0.24	0.24
