## supplement_v6 for "Confidence Without Verification: Screening pLDDT Unreliability in AlphaFold2 Fold-Switching Predictions": tmscores_top5.txt

0_U10-008 : 0.81 0.34	0.83 0.33	0.82 0.34	0.81 0.34	0.81 0.34
0_026 : 0.81 0.35	0.81 0.34	0.83 0.34	0.81 0.34	0.82 0.35
0_014 : 0.8 0.34	0.81 0.35	0.8 0.33	0.8 0.34	0.8 0.34
0_027 : 0.81 0.34	0.82 0.34	0.82 0.34	0.82 0.35	0.81 0.34
0_U10-006 : 0.82 0.34	0.81 0.34	0.86 0.35	0.81 0.35	0.82 0.35
0_U100-006 : 0.81 0.34	0.82 0.35	0.81 0.34	0.82 0.34	0.81 0.34
0_024 : 0.81 0.35	0.79 0.34	0.8 0.34	0.8 0.34	0.75 0.33
0_U100-001 : 0.81 0.34	0.81 0.34	0.81 0.35	0.82 0.34	0.82 0.34
0_U10-001 : 0.81 0.34	0.82 0.34	0.82 0.34	0.8 0.34	0.81 0.34
0_021 : 0.79 0.33	0.8 0.33	0.79 0.33	0.79 0.33	0.81 0.34
0_019 : 0.81 0.34	0.81 0.34	0.8 0.34	0.81 0.34	0.81 0.34
0_011 : 0.81 0.34	0.82 0.35	0.82 0.35	0.85 0.35	0.82 0.34
0_022 : 0.81 0.34	0.81 0.34	0.8 0.34	0.81 0.34	0.81 0.35
0_U10-003 : 0.77 0.33	0.81 0.34	0.8 0.34	0.81 0.34	0.82 0.34
0_002 : 0.8 0.34	0.81 0.34	0.84 0.34	0.81 0.34	0.81 0.34
0_001 : 0.81 0.34	0.81 0.34	0.82 0.34	0.81 0.34	0.8 0.34
0_013 : 0.82 0.34	0.81 0.34	0.81 0.34	0.83 0.35	0.77 0.33
0_000 : 0.82 0.34	0.82 0.34	0.82 0.34	0.82 0.34	0.81 0.34
0_U10-007 : 0.81 0.34	0.81 0.34	0.81 0.34	0.81 0.34	0.81 0.34
0_U10-000 : 0.84 0.34	0.86 0.34	0.86 0.34	0.85 0.34	0.85 0.34
0_U100-009 : 0.81 0.34	0.81 0.34	0.81 0.34	0.8 0.34	0.82 0.34
0_U10-005 : 0.81 0.34	0.81 0.34	0.8 0.35	0.81 0.34	0.82 0.34
0_U100-003 : 0.81 0.34	0.8 0.34	0.81 0.34	0.82 0.34	0.81 0.34
0_U100-000 : 0.82 0.36	0.81 0.34	0.81 0.34	0.82 0.34	0.82 0.34
0_016 : 0.81 0.34	0.81 0.34	0.81 0.34	0.82 0.35	0.81 0.34
0_U10-002 : 0.81 0.34	0.81 0.33	0.8 0.33	0.81 0.34	0.81 0.34
0_009 : 0.8 0.34	0.81 0.34	0.81 0.34	0.79 0.33	0.81 0.34
0_008 : 0.82 0.35	0.81 0.34	0.82 0.34	0.81 0.34	0.81 0.34
0_007 : 0.82 0.34	0.81 0.34	0.82 0.34	0.81 0.34	0.81 0.34
0_018 : 0.81 0.34	0.82 0.34	0.82 0.34	0.81 0.34	0.81 0.34
0_028 : 0.82 0.34	0.82 0.34	0.81 0.34	0.81 0.34	0.82 0.34
0_010 : 0.8 0.34	0.81 0.34	0.81 0.35	0.81 0.34	0.8 0.34
0_025 : 0.81 0.34	0.8 0.34	0.8 0.34	0.81 0.33	0.8 0.34
0_U100-007 : 0.81 0.34	0.81 0.34	0.81 0.34	0.81 0.34	0.81 0.34
0_012 : 0.79 0.34	0.81 0.34	0.81 0.35	0.79 0.35	0.81 0.34
0_U100-002 : 0.8 0.34	0.81 0.34	0.81 0.34	0.82 0.35	0.8 0.34
0_U10-004 : 0.82 0.34	0.81 0.34	0.81 0.34	0.81 0.34	0.8 0.34
0_023 : 0.82 0.34	0.82 0.34	0.82 0.35	0.82 0.35	0.82 0.34
0_015 : 0.81 0.34	0.81 0.34	0.8 0.34	0.81 0.34	0.8 0.34
0_U10-009 : 0.8 0.34	0.81 0.34	0.81 0.34	0.8 0.34	0.81 0.34
0_020 : 0.8 0.34	0.8 0.34	0.81 0.34	0.8 0.34	0.8 0.34
0_U100-005 : 0.81 0.34	0.81 0.34	0.81 0.34	0.81 0.34	0.81 0.34
0_017 : 0.8 0.34	0.81 0.34	0.81 0.34	0.81 0.34	0.81 0.34
0_006 : 0.81 0.34	0.81 0.35	0.81 0.34	0.82 0.35	0.82 0.34
0_U100-004 : 0.82 0.34	0.82 0.34	0.81 0.34	0.8 0.34	0.82 0.34
0_005 : 0.81 0.34	0.81 0.34	0.81 0.34	0.82 0.34	0.81 0.34
0_004 : 0.8 0.34	0.81 0.35	0.8 0.34	0.8 0.34	0.81 0.35
0_003 : 0.83 0.35	0.84 0.34	0.82 0.35	0.82 0.35	0.84 0.35
0_U100-008 : 0.8 0.34	0.81 0.34	0.81 0.33	0.86 0.33	0.81 0.34
0_029 : 0.81 0.34	0.81 0.34	0.66 0.32	0.84 0.34	0.81 0.34
0_030 : 0.81 0.34	0.8 0.35	0.82 0.35	0.8 0.34	0.82 0.34
