## supplement_v6 for "Confidence Without Verification: Screening pLDDT Unreliability in AlphaFold2 Fold-Switching Predictions": XCL1_trace_index.csv

protein	condition	msa_depth	rank	mean_plddt	ptm
XCL1	deep	562	1	40.35	0.3
XCL1	deep	562	2	40.05	0.33
XCL1	deep	562	3	37.96	0.21
XCL1	deep	562	4	36.71	0.2
XCL1	deep	562	5	35.85	0.18
XCL1	U100-008	101	1	38.69	0.22
XCL1	U100-008	101	2	37.46	0.19
XCL1	U100-008	101	3	36.61	0.19
XCL1	U100-008	101	4	33.38	0.18
XCL1	U100-008	101	5	31.61	0.15
XCL1	U10-008	11	1	33.59	0.16
XCL1	U10-008	11	2	33.46	0.18
XCL1	U10-008	11	3	33.02	0.16
XCL1	U10-008	11	4	28.85	0.14
XCL1	U10-008	11	5	28.57	0.16
